# Arena3D 3.0: a web server for exploring, analyzing, annotating and sharing multilayered networks in 3D

**DOI:** 10.64898/2026.10.23.761450

**Authors:** Evangelos Karatzas, Fotis Baltoumas, Maria Kokoli, Alexandros Galaras, Eleni Aplakidou, Marios Itsios, Iro N. Chasapi, Maria N. Chasapi, Efthimia Lamari, Ilias Georgakopoulos-Soares, Nataša Pržulj, Georgios A. Pavlopoulos

## Abstract

Multilayer networks describe biological entities linked by several kinds of relation or measured under several conditions. Arena3D 3.0, a complete reimplementation of Arena3D^web^, gives each layer its own place in an interactive 3D scene. Networks are uploaded or imported from STRING, IntAct, OmniPath, NDEx, Reactome and the Gene Ontology. Twelve layouts, seven in 3D, are available, and node copies can be aligned across layers. Layers are drawn as floors or 3D containers in thirteen arrangements, including 3D hive plots. Communities and annotated groups can be laid out apart and outlined as hulls or fog clouds, and edges can be bundled. Analyses cover node and multilayer metrics, distributions and perturbation, with chord, Sankey, heatmap, UpSet and UMAP views. Networks go to Cytoscape, Gephi Lite, NORMA and JBrowse 2, gene lists to Flame, and a REST API gives programmatic access. Arena3D 3.0 is free at www.arena3d.org without login.

**GRAPHICAL ABSTRACT:** 
