## Supplementary Tables S1 and S2 for "Arena3D 3.0: a web server for exploring, analyzing, annotating and sharing multilayered networks in 3D"

### Sheet: Table S1
Table S1. Proteins of the two networks of the alignment benchmark (Figure 5), retrieved on 2026-10-23 from STRING (combined score of at least 0.4), IntAct (MI score of at least 0.4) and OmniPath, human, interactions among the proteins only. The degree of each protein within each layer is given, empty where the protein has no interaction in that layer, with the KEGG pathways that contain it among …
network	protein	STRING degree	IntAct degree	OmniPath degree	KEGG pathways
DNA damage and cell cycle	CDK1	74	10	37	Cell cycle; p53 signaling; Homologous recombination
DNA damage and cell cycle	CDK2	72	10	36	Cell cycle; p53 signaling; Homologous recombination; PI3K-Akt signaling
DNA damage and cell cycle	CDK4	79	8	9	Cell cycle; p53 signaling; PI3K-Akt signaling
DNA damage and cell cycle	CDK6	59	8	9	Cell cycle; p53 signaling; PI3K-Akt signaling
DNA damage and cell cycle	CCNA2	67	6	4	Cell cycle
DNA damage and cell cycle	CCNB1	72	4	7	Cell cycle; p53 signaling
DNA damage and cell cycle	CCND1	71	10	6	Cell cycle; p53 signaling; PI3K-Akt signaling; JAK-STAT signaling; Wnt signaling
DNA damage and cell cycle	CCNE1	55	4	5	Cell cycle; p53 signaling; PI3K-Akt signaling
DNA damage and cell cycle	CDC20	36	7	9	Cell cycle
DNA damage and cell cycle	CDC25A	60	2	17	Cell cycle
DNA damage and cell cycle	CDC25C	54	3	9	Cell cycle
DNA damage and cell cycle	CDKN1A	68	12	15	Cell cycle; p53 signaling; PI3K-Akt signaling; ErbB signaling; JAK-STAT signaling
DNA damage and cell cycle	CDKN1B	58	11	12	Cell cycle; PI3K-Akt signaling; ErbB signaling
DNA damage and cell cycle	CDKN2A	75	7	8	Cell cycle; p53 signaling
DNA damage and cell cycle	RB1	49	6	13	Cell cycle
DNA damage and cell cycle	E2F1	72	3	25	Cell cycle
DNA damage and cell cycle	PLK1	58	4	23	Cell cycle
DNA damage and cell cycle	AURKA	50	5	8
DNA damage and cell cycle	AURKB	52	3	11	Cell cycle
DNA damage and cell cycle	BUB1	33	2	6	Cell cycle
DNA damage and cell cycle	BUB1B	35	3	3	Cell cycle
DNA damage and cell cycle	MAD2L1	26	3	3	Cell cycle
DNA damage and cell cycle	CHEK1	77	4	25	Cell cycle; p53 signaling; Homologous recombination
DNA damage and cell cycle	CHEK2	76	1	17	Cell cycle; p53 signaling; Homologous recombination
DNA damage and cell cycle	WEE1	57	2	6	Cell cycle
DNA damage and cell cycle	SKP2	51	9	7	Cell cycle; mTOR signaling
DNA damage and cell cycle	ATM	88	2	33	Cell cycle; p53 signaling; Homologous recombination; Apoptosis; NF-kappa B signaling
DNA damage and cell cycle	ATR	47	1	18	Cell cycle; p53 signaling; Homologous recombination; Fanconi anemia
DNA damage and cell cycle	BRCA1	82	6	17	Homologous recombination; Fanconi anemia; PI3K-Akt signaling
DNA damage and cell cycle	BRCA2	68	5	8	Homologous recombination; Fanconi anemia
DNA damage and cell cycle	RAD51	60	3	7	Homologous recombination; Fanconi anemia
DNA damage and cell cycle	PALB2	40	2	4	Homologous recombination; Fanconi anemia
DNA damage and cell cycle	BARD1	43	3	2	Homologous recombination
DNA damage and cell cycle	MRE11	37	3	7	Homologous recombination; Non-homologous end joining
DNA damage and cell cycle	RAD50	44	2	4	Homologous recombination; Non-homologous end joining
DNA damage and cell cycle	NBN	35	2	7	Homologous recombination
DNA damage and cell cycle	H2AX	66	9	6	Homologous recombination
DNA damage and cell cycle	TP53BP1	49	6	14	Homologous recombination; NOD-like receptor signaling
DNA damage and cell cycle	MDC1	38	3	4	Homologous recombination
DNA damage and cell cycle	PARP1	83	8	10	Apoptosis; NF-kappa B signaling
DNA damage and cell cycle	XRCC1	28	3	4
DNA damage and cell cycle	XRCC5	38	3	1	Non-homologous end joining
DNA damage and cell cycle	XRCC6	43	6	5	Non-homologous end joining
DNA damage and cell cycle	PRKDC	64	5	28	Cell cycle; Non-homologous end joining
DNA damage and cell cycle	LIG4	27		2	Non-homologous end joining
DNA damage and cell cycle	MLH1	45		2	Homologous recombination; Mismatch repair; Fanconi anemia
DNA damage and cell cycle	MSH2	54	3	2	Mismatch repair
DNA damage and cell cycle	MSH6	52	3	2	Homologous recombination; Mismatch repair
DNA damage and cell cycle	FANCD2	42	2	7	Fanconi anemia
DNA damage and cell cycle	RPA1	35	2	2	Homologous recombination; Mismatch repair; Fanconi anemia
DNA damage and cell cycle	TP53	92	19	38	Cell cycle; p53 signaling; Homologous recombination; Apoptosis; MAPK signaling; PI3K-Akt signaling; Wnt signaling
DNA damage and cell cycle	MDM2	81	6	15	Cell cycle; p53 signaling; PI3K-Akt signaling
DNA damage and cell cycle	MDM4	34	2	9	p53 signaling
DNA damage and cell cycle	BAX	64	6	13	p53 signaling; Apoptosis
DNA damage and cell cycle	BAK1	17	5	8	Apoptosis
DNA damage and cell cycle	BCL2	71	7	14	p53 signaling; Apoptosis; PI3K-Akt signaling; JAK-STAT signaling; NF-kappa B signaling; NOD-like receptor signaling
DNA damage and cell cycle	BCL2L1	65	8	11	p53 signaling; Apoptosis; PI3K-Akt signaling; JAK-STAT signaling; NF-kappa B signaling; NOD-like receptor signaling
DNA damage and cell cycle	MCL1	62	6	11	Apoptosis; PI3K-Akt signaling; JAK-STAT signaling
DNA damage and cell cycle	BBC3	28	4	7	p53 signaling; Apoptosis
DNA damage and cell cycle	PMAIP1	36	3	6	p53 signaling; Apoptosis
DNA damage and cell cycle	CASP3	75	4	15	p53 signaling; Apoptosis; MAPK signaling; Cytosolic DNA-sensing; TNF signaling
DNA damage and cell cycle	CASP8	60	3	8	p53 signaling; Apoptosis; Toll-like receptor signaling; NOD-like receptor signaling; RIG-I-like receptor signaling; Cytosolic DNA-sensing; TNF signaling
DNA damage and cell cycle	CASP9	57	3	13	p53 signaling; Apoptosis; PI3K-Akt signaling
DNA damage and cell cycle	APAF1	39	3	6	p53 signaling; Apoptosis
DNA damage and cell cycle	CYCS	53	1	7	p53 signaling; Apoptosis
DNA damage and cell cycle	FAS	29	2	3	p53 signaling; Apoptosis; MAPK signaling; TNF signaling; Cytokine-cytokine receptor
DNA damage and cell cycle	XIAP	52	2	7	Apoptosis; NF-kappa B signaling; NOD-like receptor signaling; TNF signaling
DNA damage and cell cycle	BID	17	5	8	p53 signaling; Apoptosis
DNA damage and cell cycle	EGFR	73	10	20	MAPK signaling; PI3K-Akt signaling; ErbB signaling; JAK-STAT signaling
DNA damage and cell cycle	ERBB2	64	2	10	MAPK signaling; PI3K-Akt signaling; ErbB signaling
DNA damage and cell cycle	GRB2	36	7	5	MAPK signaling; PI3K-Akt signaling; ErbB signaling; JAK-STAT signaling; mTOR signaling
DNA damage and cell cycle	SOS1	19	4	8	MAPK signaling; PI3K-Akt signaling; ErbB signaling; JAK-STAT signaling; mTOR signaling
DNA damage and cell cycle	HRAS	49	8	8	Apoptosis; MAPK signaling; PI3K-Akt signaling; ErbB signaling; JAK-STAT signaling; mTOR signaling
DNA damage and cell cycle	KRAS	69	3	5	Apoptosis; MAPK signaling; PI3K-Akt signaling; ErbB signaling; mTOR signaling
DNA damage and cell cycle	RAF1	42	9	14	Apoptosis; MAPK signaling; PI3K-Akt signaling; ErbB signaling; JAK-STAT signaling; mTOR signaling
DNA damage and cell cycle	BRAF	53	12	6	MAPK signaling; ErbB signaling; mTOR signaling
DNA damage and cell cycle	MAP2K1	47	2	8	Apoptosis; MAPK signaling; PI3K-Akt signaling; ErbB signaling; mTOR signaling; Toll-like receptor signaling; TNF signaling
DNA damage and cell cycle	MAPK1	51	2	27	Apoptosis; MAPK signaling; PI3K-Akt signaling; ErbB signaling; mTOR signaling; Toll-like receptor signaling; NOD-like receptor signaling; TNF signaling
DNA damage and cell cycle	MAPK3	57	2	22	Apoptosis; MAPK signaling; PI3K-Akt signaling; ErbB signaling; mTOR signaling; Toll-like receptor signaling; NOD-like receptor signaling; TNF signaling
DNA damage and cell cycle	PIK3CA	75	3	4	Apoptosis; PI3K-Akt signaling; ErbB signaling; JAK-STAT signaling; mTOR signaling; Toll-like receptor signaling; TNF signaling
DNA damage and cell cycle	AKT1	78	18	27	Apoptosis; MAPK signaling; PI3K-Akt signaling; ErbB signaling; JAK-STAT signaling; mTOR signaling; Toll-like receptor signaling; TNF signaling
DNA damage and cell cycle	PTEN	79		8	p53 signaling; PI3K-Akt signaling; mTOR signaling
DNA damage and cell cycle	MTOR	77	2	2	PI3K-Akt signaling; ErbB signaling; JAK-STAT signaling; mTOR signaling
DNA damage and cell cycle	TSC2	46	3	7	p53 signaling; PI3K-Akt signaling; mTOR signaling
DNA damage and cell cycle	GSK3B	52	3	38	Cell cycle; PI3K-Akt signaling; ErbB signaling; Wnt signaling; mTOR signaling
DNA damage and cell cycle	CTNNB1	72	3	11	Wnt signaling
DNA damage and cell cycle	MYC	84	9	16	Cell cycle; MAPK signaling; PI3K-Akt signaling; ErbB signaling; JAK-STAT signaling; Wnt signaling
DNA damage and cell cycle	JUN	63	2	10	Apoptosis; MAPK signaling; ErbB signaling; Wnt signaling; Toll-like receptor signaling; NOD-like receptor signaling; TNF signaling
DNA damage and cell cycle	FOS	51	2	5	Apoptosis; MAPK signaling; Toll-like receptor signaling; TNF signaling
DNA damage and cell cycle	STAT3	59	5	12	JAK-STAT signaling
DNA damage and cell cycle	JAK2	46	2	10	PI3K-Akt signaling; JAK-STAT signaling
DNA damage and cell cycle	SRC	54	3	27	ErbB signaling
DNA damage and cell cycle	NFKB1	58	3	3	Apoptosis; MAPK signaling; PI3K-Akt signaling; NF-kappa B signaling; Toll-like receptor signaling; NOD-like receptor signaling; RIG-I-like receptor signaling; Cytosolic DNA-sensing; TNF signaling
DNA damage and cell cycle	RELA	50	5	10	Apoptosis; MAPK signaling; PI3K-Akt signaling; NF-kappa B signaling; Toll-like receptor signaling; NOD-like receptor signaling; RIG-I-like receptor signaling; Cytosolic DNA-sensing; TNF signaling
Innate immunity	TLR2	75	2	3	PI3K-Akt signaling; Toll-like receptor signaling
Innate immunity	TLR3	71		1	Toll-like receptor signaling
Innate immunity	TLR4	77	2	5	PI3K-Akt signaling; NF-kappa B signaling; Toll-like receptor signaling; NOD-like receptor signaling
Innate immunity	TLR7	68		2	Toll-like receptor signaling
Innate immunity	TLR9	61		3	Toll-like receptor signaling
Innate immunity	MYD88	78	5	10	MAPK signaling; NF-kappa B signaling; Toll-like receptor signaling; NOD-like receptor signaling
Innate immunity	TICAM1	43	1	8	NF-kappa B signaling; Toll-like receptor signaling; NOD-like receptor signaling
Innate immunity	TIRAP	46	4	4	NF-kappa B signaling; Toll-like receptor signaling
Innate immunity	IRAK1	59	6	9	MAPK signaling; NF-kappa B signaling; Toll-like receptor signaling
Innate immunity	IRAK4	47	3	4	MAPK signaling; NF-kappa B signaling; Toll-like receptor signaling; NOD-like receptor signaling
Innate immunity	TRAF3	62	6	8	NF-kappa B signaling; Toll-like receptor signaling; NOD-like receptor signaling; RIG-I-like receptor signaling; TNF signaling
Innate immunity	TRAF6	71	7	17	MAPK signaling; NF-kappa B signaling; Toll-like receptor signaling; NOD-like receptor signaling; RIG-I-like receptor signaling
Innate immunity	TAB1	37	5	5	MAPK signaling; NF-kappa B signaling; Toll-like receptor signaling; NOD-like receptor signaling; TNF signaling
Innate immunity	TAB2	42	4	5	MAPK signaling; NF-kappa B signaling; Toll-like receptor signaling; NOD-like receptor signaling; TNF signaling
Innate immunity	MAP3K7	41	7	14	MAPK signaling; Wnt signaling; NF-kappa B signaling; Toll-like receptor signaling; NOD-like receptor signaling; RIG-I-like receptor signaling; TNF signaling
Innate immunity	IKBKB	64	9	15	Apoptosis; MAPK signaling; PI3K-Akt signaling; mTOR signaling; NF-kappa B signaling; Toll-like receptor signaling; NOD-like receptor signaling; RIG-I-like receptor signaling; Cytosolic DNA-sensing; TNF signaling
Innate immunity	IKBKG	57	12	8	Apoptosis; MAPK signaling; PI3K-Akt signaling; NF-kappa B signaling; Toll-like receptor signaling; NOD-like receptor signaling; RIG-I-like receptor signaling; Cytosolic DNA-sensing; TNF signaling
Innate immunity	CHUK	58	8	13	Apoptosis; MAPK signaling; PI3K-Akt signaling; mTOR signaling; NF-kappa B signaling; Toll-like receptor signaling; NOD-like receptor signaling; RIG-I-like receptor signaling; Cytosolic DNA-sensing; TNF signaling
Innate immunity	NFKBIA	70	8	11	Apoptosis; NF-kappa B signaling; Toll-like receptor signaling; NOD-like receptor signaling; RIG-I-like receptor signaling; Cytosolic DNA-sensing; TNF signaling
Innate immunity	NFKB1	77	9	7	Apoptosis; MAPK signaling; PI3K-Akt signaling; NF-kappa B signaling; Toll-like receptor signaling; NOD-like receptor signaling; RIG-I-like receptor signaling; Cytosolic DNA-sensing; TNF signaling
Innate immunity	NFKB2	47	9	3	MAPK signaling; NF-kappa B signaling
Innate immunity	RELA	68	12	12	Apoptosis; MAPK signaling; PI3K-Akt signaling; NF-kappa B signaling; Toll-like receptor signaling; NOD-like receptor signaling; RIG-I-like receptor signaling; Cytosolic DNA-sensing; TNF signaling
Innate immunity	RELB	48	6	2	MAPK signaling; NF-kappa B signaling
Innate immunity	REL	56	5	3
Innate immunity	TBK1	59	8	17	Toll-like receptor signaling; NOD-like receptor signaling; RIG-I-like receptor signaling; Cytosolic DNA-sensing
Innate immunity	IKBKE	55	3	15	Toll-like receptor signaling; NOD-like receptor signaling; RIG-I-like receptor signaling; Cytosolic DNA-sensing
Innate immunity	IRF3	73	3	6	Toll-like receptor signaling; NOD-like receptor signaling; RIG-I-like receptor signaling; Cytosolic DNA-sensing
Innate immunity	IRF7	63	1	7	Toll-like receptor signaling; NOD-like receptor signaling; RIG-I-like receptor signaling; Cytosolic DNA-sensing
Innate immunity	IRF1	60	2	3	TNF signaling
Innate immunity	IRF5	47	2	4	Toll-like receptor signaling
Innate immunity	DDX58	68
Innate immunity	IFIH1	61	1	4	RIG-I-like receptor signaling
Innate immunity	MAVS	58	11	10	NOD-like receptor signaling; RIG-I-like receptor signaling; Cytosolic DNA-sensing
Innate immunity	STING1	30	5	3	NOD-like receptor signaling; RIG-I-like receptor signaling; Cytosolic DNA-sensing
Innate immunity	CGAS	47			Cytosolic DNA-sensing
Innate immunity	IFNA1	66			PI3K-Akt signaling; JAK-STAT signaling; Toll-like receptor signaling; NOD-like receptor signaling; RIG-I-like receptor signaling; Cytosolic DNA-sensing; Cytokine-cytokine receptor
Innate immunity	IFNB1	75	1	6	PI3K-Akt signaling; JAK-STAT signaling; Toll-like receptor signaling; NOD-like receptor signaling; RIG-I-like receptor signaling; Cytosolic DNA-sensing; TNF signaling; Cytokine-cytokine receptor
Innate immunity	IFNG	75	1	1	JAK-STAT signaling; Cytokine-cytokine receptor
Innate immunity	IFNAR1	58	2	5	PI3K-Akt signaling; JAK-STAT signaling; Toll-like receptor signaling; NOD-like receptor signaling; Cytokine-cytokine receptor
Innate immunity	IFNAR2	41	2	5	PI3K-Akt signaling; JAK-STAT signaling; Toll-like receptor signaling; NOD-like receptor signaling; Cytokine-cytokine receptor
Innate immunity	IFNGR1	45	3	6	JAK-STAT signaling; Cytokine-cytokine receptor
Innate immunity	JAK1	55	5	17	PI3K-Akt signaling; JAK-STAT signaling; Toll-like receptor signaling; NOD-like receptor signaling
Innate immunity	JAK2	52	4	12	PI3K-Akt signaling; JAK-STAT signaling
Innate immunity	TYK2	46	4	10	JAK-STAT signaling; Toll-like receptor signaling; NOD-like receptor signaling
Innate immunity	STAT1	74	6	14	JAK-STAT signaling; Toll-like receptor signaling; NOD-like receptor signaling
Innate immunity	STAT2	54	5	5	JAK-STAT signaling; Toll-like receptor signaling; NOD-like receptor signaling
Innate immunity	STAT3	72	7	8	JAK-STAT signaling
Innate immunity	STAT5A	43	1	6	ErbB signaling; JAK-STAT signaling
Innate immunity	STAT6	55	3	5	JAK-STAT signaling
Innate immunity	IRF9	43	3	3	JAK-STAT signaling; Toll-like receptor signaling; NOD-like receptor signaling
Innate immunity	SOCS1	47		5	JAK-STAT signaling
Innate immunity	SOCS3	54		7	JAK-STAT signaling; TNF signaling
Innate immunity	IL1B	80	1	2	MAPK signaling; NF-kappa B signaling; Toll-like receptor signaling; NOD-like receptor signaling; Cytosolic DNA-sensing; TNF signaling; Cytokine-cytokine receptor
Innate immunity	IL1R1	64	2	5	MAPK signaling; NF-kappa B signaling; Cytokine-cytokine receptor
Innate immunity	IL6	80	2	2	PI3K-Akt signaling; JAK-STAT signaling; Toll-like receptor signaling; NOD-like receptor signaling; Cytosolic DNA-sensing; TNF signaling; Cytokine-cytokine receptor
Innate immunity	IL6R	34	1	4	PI3K-Akt signaling; JAK-STAT signaling; Cytokine-cytokine receptor
Innate immunity	IL6ST	25	1	6	JAK-STAT signaling; Cytokine-cytokine receptor
Innate immunity	IL10	69	1	3	JAK-STAT signaling; Cytokine-cytokine receptor
Innate immunity	IL10RA	35	1	4	JAK-STAT signaling; Cytokine-cytokine receptor
Innate immunity	IL2	59	1	1	PI3K-Akt signaling; JAK-STAT signaling; Cytokine-cytokine receptor
Innate immunity	IL2RA	32		1	PI3K-Akt signaling; JAK-STAT signaling; Cytokine-cytokine receptor
Innate immunity	IL4	60	1	1	PI3K-Akt signaling; JAK-STAT signaling; Cytokine-cytokine receptor
Innate immunity	IL4R	34	3	4	PI3K-Akt signaling; JAK-STAT signaling; Cytokine-cytokine receptor
Innate immunity	TNF	80	5	2	Apoptosis; MAPK signaling; mTOR signaling; NF-kappa B signaling; Toll-like receptor signaling; NOD-like receptor signaling; RIG-I-like receptor signaling; TNF signaling; Cytokine-cytokine receptor
Innate immunity	TNFRSF1A	67	4	6	Apoptosis; MAPK signaling; mTOR signaling; NF-kappa B signaling; TNF signaling; Cytokine-cytokine receptor
Innate immunity	TRADD	37	6	5	Apoptosis; MAPK signaling; NF-kappa B signaling; RIG-I-like receptor signaling; TNF signaling
Innate immunity	RIPK1	51	9	13	Apoptosis; NF-kappa B signaling; Toll-like receptor signaling; NOD-like receptor signaling; RIG-I-like receptor signaling; Cytosolic DNA-sensing; TNF signaling
Innate immunity	RIPK3	37	2	3	NOD-like receptor signaling; Cytosolic DNA-sensing; TNF signaling
Innate immunity	CASP8	60	4	7	p53 signaling; Apoptosis; Toll-like receptor signaling; NOD-like receptor signaling; RIG-I-like receptor signaling; Cytosolic DNA-sensing; TNF signaling
Innate immunity	FADD	45	6	3	Apoptosis; Toll-like receptor signaling; NOD-like receptor signaling; RIG-I-like receptor signaling; Cytosolic DNA-sensing; TNF signaling
Innate immunity	NLRP3	55	2	1	NOD-like receptor signaling; Cytosolic DNA-sensing
Innate immunity	PYCARD	35	3	1	NOD-like receptor signaling; Cytosolic DNA-sensing
Innate immunity	CASP1	64	1	3	NOD-like receptor signaling; Cytosolic DNA-sensing
Innate immunity	MAPK8	40	2	11	Apoptosis; MAPK signaling; ErbB signaling; Wnt signaling; Toll-like receptor signaling; NOD-like receptor signaling; RIG-I-like receptor signaling; TNF signaling
Innate immunity	MAPK14	32	1	14	MAPK signaling; Toll-like receptor signaling; NOD-like receptor signaling; RIG-I-like receptor signaling; TNF signaling
Innate immunity	JUN	60	2	5	Apoptosis; MAPK signaling; ErbB signaling; Wnt signaling; Toll-like receptor signaling; NOD-like receptor signaling; TNF signaling
Innate immunity	FOS	47	2	3	Apoptosis; MAPK signaling; Toll-like receptor signaling; TNF signaling
Innate immunity	CXCL8	67			NF-kappa B signaling; Toll-like receptor signaling; NOD-like receptor signaling; RIG-I-like receptor signaling; Cytokine-cytokine receptor
Innate immunity	CCL2	66	2		NOD-like receptor signaling; TNF signaling; Cytokine-cytokine receptor
Innate immunity	CD40	64	2	2	NF-kappa B signaling; Toll-like receptor signaling; Cytokine-cytokine receptor
Innate immunity	CD40LG	44		2	NF-kappa B signaling; Cytokine-cytokine receptor

### Sheet: Table S2
Table S2. Run times in seconds of the server functions (Python service, one process) and of the client's edge bundling (Node.js) on an Apple M3 Pro laptop, for networks of four Barabasi-Albert layers with about 1,000, 5,000 and 10,000 edges within layers. Layouts, alignment, metrics and communities run on each of the four layers. Attacks remove nodes in 20 steps, ranked by degree and recalculated…
Task	1,000 edges (504 nodes)	5,000 edges (2,504 nodes)	10,000 edges (5,004 nodes)
layout: Fruchterman-Reingold	0.055	1.19	0.265
layout: Reingold-Tilford	0.001	0.026	0.112
layout: Circle	0.001	0.003	0.007
layout: Grid	0.001	0.003	0.006
layout: Random	0.001	0.003	0.007
layout: DrL	0.224	1.603	3.93
layout: Graphopt	0.05	1.234	5.444
layout: Kamada-Kawai	0.021	0.528	3.19
layout: Large Graph Layout	0.022	0.142	0.345
layout: Multidimensional Scaling	0.004	0.301	2.602
layout: Sugiyama	0.005	0.026	0.061
layout: UMAP	0.349	1.753	3.62
alignment: soft 0.5	0.069	1.564	0.422
alignment: anchor 0.5	0.054	1.24	0.277
alignment: chain 0.5	0.053	1.21	0.292
alignment: exact	0.015	0.316	0.15
metric: Degree	0.001	0.003	0.006
metric: Clustering Coefficient	0.001	0.003	0.006
metric: Betweenness Centrality	0.004	0.092	0.419
metric: Closeness Centrality	0.002	0.025	0.103
metric: Eigenvector Centrality	0.002	0.005	0.012
metric: PageRank	0.001	0.004	0.008
metric: Coreness (k-core)	0	0.002	0.005
metric: Eccentricity	0.001	0.024	0.104
communities: Louvain	0.001	0.008	0.027
communities: Walktrap	0.002	0.025	0.099
communities: Fast Greedy	0.001	0.005	0.013
communities: Label Propagation	0.001	0.009	0.019
communities: Leiden	0.001	0.006	0.013
communities: multiplex Leiden	0.015	0.085	0.174
attack: degree, recalculated	0.005	0.02	0.041
attack: random failure, 5 runs	0.015	0.065	0.129
edge bundling in the client, all layers	0.04	0.56	2.31
