## Supplementary material for "Arena3D 3.0: a web server for exploring, analyzing, annotating and sharing multilayered networks in 3D": alignment_benchmark.csv

mode	seed	misalignment	structure
Independent, same size	1	25.67	0.6928
Independent, same size	2	29.83	0.6875
Independent, same size	3	22.97	0.6769
Independent, same size	4	22.49	0.684
Independent, same size	5	25.2	0.6773
Independent, same size	6	30.3	0.6763
Independent, same size	7	30.55	0.6814
Independent, same size	8	21.49	0.6854
Independent, same size	9	26.21	0.6803
Independent, same size	10	29.45	0.6732
Per layer (as drawn)	1	15.61	0.6928
Per layer (as drawn)	2	15.57	0.6875
Per layer (as drawn)	3	14.36	0.6769
Per layer (as drawn)	4	14.59	0.684
Per layer (as drawn)	5	15.17	0.6773
Per layer (as drawn)	6	15.64	0.6763
Per layer (as drawn)	7	17.3	0.6814
Per layer (as drawn)	8	12.73	0.6854
Per layer (as drawn)	9	15.33	0.6803
Per layer (as drawn)	10	15.18	0.6732
Soft 0	1	14.63	0.6786
Soft 0	2	16.26	0.653
Soft 0	3	17.08	0.6787
Soft 0	4	18.36	0.6892
Soft 0	5	20.0	0.6827
Soft 0	6	18.16	0.6906
Soft 0	7	17.01	0.6792
Soft 0	8	18.07	0.6915
Soft 0	9	16.16	0.6821
Soft 0	10	17.37	0.6815
Soft 0.25	1	12.12	0.6539
Soft 0.25	2	13.7	0.6362
Soft 0.25	3	14.54	0.655
Soft 0.25	4	15.15	0.6506
Soft 0.25	5	16.23	0.6444
Soft 0.25	6	14.64	0.6661
Soft 0.25	7	14.27	0.6545
Soft 0.25	8	14.17	0.6566
Soft 0.25	9	13.69	0.6601
Soft 0.25	10	14.0	0.653
Soft 0.5	1	8.88	0.5873
Soft 0.5	2	9.95	0.5906
Soft 0.5	3	10.03	0.5824
Soft 0.5	4	10.23	0.5687
Soft 0.5	5	10.97	0.5755
Soft 0.5	6	10.28	0.6025
Soft 0.5	7	9.94	0.5887
Soft 0.5	8	9.53	0.5813
Soft 0.5	9	9.65	0.594
Soft 0.5	10	10.04	0.5864
Soft 0.75	1	4.57	0.5125
Soft 0.75	2	5.23	0.5309
Soft 0.75	3	5.06	0.5107
Soft 0.75	4	5.08	0.5094
Soft 0.75	5	5.57	0.5239
Soft 0.75	6	5.17	0.5398
Soft 0.75	7	4.99	0.5217
Soft 0.75	8	4.8	0.5183
Soft 0.75	9	4.89	0.5247
Soft 0.75	10	5.11	0.5259
Soft 1	1	0.0	0.4562
Soft 1	2	0.0	0.4736
Soft 1	3	0.0	0.4776
Soft 1	4	0.0	0.4759
Soft 1	5	0.0	0.4738
Soft 1	6	0.0	0.4766
Soft 1	7	0.0	0.4785
Soft 1	8	0.0	0.4709
Soft 1	9	0.0	0.4805
Soft 1	10	0.0	0.4762
Anchor 0.25	1	22.72	0.6332
Anchor 0.25	2	23.13	0.6274
Anchor 0.25	3	21.51	0.647
Anchor 0.25	4	24.49	0.6463
Anchor 0.25	5	23.62	0.6416
Anchor 0.25	6	24.05	0.6482
Anchor 0.25	7	22.27	0.639
Anchor 0.25	8	22.16	0.6391
Anchor 0.25	9	23.93	0.663
Anchor 0.25	10	23.77	0.6453
Anchor 0.5	1	15.68	0.4298
Anchor 0.5	2	15.59	0.426
Anchor 0.5	3	16.5	0.477
Anchor 0.5	4	13.88	0.5282
Anchor 0.5	5	15.8	0.4761
Anchor 0.5	6	15.66	0.4189
Anchor 0.5	7	15.81	0.4808
Anchor 0.5	8	16.37	0.4541
Anchor 0.5	9	15.72	0.426
Anchor 0.5	10	15.11	0.4183
Anchor 0.75	1	7.36	0.4497
Anchor 0.75	2	8.01	0.3895
Anchor 0.75	3	7.76	0.4185
Anchor 0.75	4	6.94	0.4852
Anchor 0.75	5	7.79	0.4413
Anchor 0.75	6	7.66	0.4098
Anchor 0.75	7	7.73	0.4199
Anchor 0.75	8	7.83	0.4251
Anchor 0.75	9	7.22	0.4415
Anchor 0.75	10	8.01	0.4117
Anchor 1	1	0.0	0.4774
Anchor 1	2	0.0	0.4771
Anchor 1	3	0.0	0.4751
Anchor 1	4	0.0	0.4641
Anchor 1	5	0.0	0.4671
Anchor 1	6	0.0	0.4684
Anchor 1	7	0.0	0.4589
Anchor 1	8	0.0	0.4702
Anchor 1	9	0.0	0.4729
Anchor 1	10	0.0	0.4652
Chain 0.25	1	25.21	0.6441
Chain 0.25	2	23.75	0.6445
Chain 0.25	3	23.05	0.6534
Chain 0.25	4	17.53	0.6413
Chain 0.25	5	16.21	0.6415
Chain 0.25	6	22.24	0.6481
Chain 0.25	7	16.69	0.6473
Chain 0.25	8	25.6	0.6418
Chain 0.25	9	19.61	0.6626
Chain 0.25	10	21.48	0.6426
Chain 0.5	1	19.9	0.476
Chain 0.5	2	17.19	0.4703
Chain 0.5	3	18.86	0.5236
Chain 0.5	4	14.93	0.5489
Chain 0.5	5	15.77	0.5378
Chain 0.5	6	14.91	0.47
Chain 0.5	7	17.92	0.5254
Chain 0.5	8	18.46	0.5111
Chain 0.5	9	17.37	0.4704
Chain 0.5	10	16.52	0.4664
Chain 0.75	1	9.55	0.4334
Chain 0.75	2	10.43	0.3812
Chain 0.75	3	9.43	0.4019
Chain 0.75	4	9.69	0.4531
Chain 0.75	5	10.02	0.4324
Chain 0.75	6	10.45	0.3774
Chain 0.75	7	11.13	0.369
Chain 0.75	8	10.09	0.4095
Chain 0.75	9	10.31	0.3932
Chain 0.75	10	10.08	0.3929
Chain 1	1	0.27	0.4773
Chain 1	2	0.12	0.4765
Chain 1	3	0.32	0.4749
Chain 1	4	0.19	0.4649
Chain 1	5	0.15	0.468
Chain 1	6	0.14	0.4679
Chain 1	7	0.23	0.4592
Chain 1	8	0.34	0.4702
Chain 1	9	0.36	0.4716
Chain 1	10	0.34	0.465
Exact (coupled)	1	0.0	0.4562
Exact (coupled)	2	0.0	0.4736
Exact (coupled)	3	0.0	0.4776
Exact (coupled)	4	0.0	0.4759
Exact (coupled)	5	0.0	0.4738
Exact (coupled)	6	0.0	0.4766
Exact (coupled)	7	0.0	0.4785
Exact (coupled)	8	0.0	0.4709
Exact (coupled)	9	0.0	0.4805
Exact (coupled)	10	0.0	0.4762
