## Supplementary material for "Arena3D 3.0: a web server for exploring, analyzing, annotating and sharing multilayered networks in 3D": alignment_benchmark_immune.csv

mode	seed	misalignment	structure
Independent, same size	1	28.05	0.7351
Independent, same size	2	29.63	0.7104
Independent, same size	3	27.76	0.7306
Independent, same size	4	31.89	0.737
Independent, same size	5	28.12	0.7323
Independent, same size	6	29.28	0.6645
Independent, same size	7	27.7	0.7518
Independent, same size	8	30.86	0.7346
Independent, same size	9	28.37	0.7126
Independent, same size	10	29.02	0.72
Per layer (as drawn)	1	22.07	0.7351
Per layer (as drawn)	2	22.46	0.7104
Per layer (as drawn)	3	20.25	0.7306
Per layer (as drawn)	4	22.45	0.737
Per layer (as drawn)	5	21.74	0.7323
Per layer (as drawn)	6	21.22	0.6645
Per layer (as drawn)	7	21.51	0.7518
Per layer (as drawn)	8	22.21	0.7346
Per layer (as drawn)	9	21.93	0.7126
Per layer (as drawn)	10	22.0	0.72
Soft 0	1	21.29	0.7103
Soft 0	2	21.57	0.7136
Soft 0	3	19.79	0.7324
Soft 0	4	22.62	0.7216
Soft 0	5	21.47	0.7371
Soft 0	6	19.55	0.7079
Soft 0	7	19.97	0.7415
Soft 0	8	20.24	0.7528
Soft 0	9	21.34	0.7515
Soft 0	10	18.99	0.7288
Soft 0.25	1	17.64	0.6633
Soft 0.25	2	18.23	0.6528
Soft 0.25	3	16.7	0.6794
Soft 0.25	4	18.34	0.6649
Soft 0.25	5	18.16	0.6877
Soft 0.25	6	16.9	0.6556
Soft 0.25	7	16.07	0.6825
Soft 0.25	8	16.24	0.6978
Soft 0.25	9	17.76	0.6831
Soft 0.25	10	15.89	0.6705
Soft 0.5	1	11.91	0.5488
Soft 0.5	2	12.89	0.5196
Soft 0.5	3	11.38	0.5469
Soft 0.5	4	12.31	0.5211
Soft 0.5	5	12.73	0.557
Soft 0.5	6	11.9	0.5396
Soft 0.5	7	11.25	0.5512
Soft 0.5	8	11.32	0.5545
Soft 0.5	9	12.36	0.53
Soft 0.5	10	10.99	0.5351
Soft 0.75	1	5.99	0.4252
Soft 0.75	2	6.46	0.3871
Soft 0.75	3	5.78	0.4038
Soft 0.75	4	6.09	0.4007
Soft 0.75	5	6.42	0.4212
Soft 0.75	6	6.2	0.4074
Soft 0.75	7	5.72	0.409
Soft 0.75	8	5.92	0.4069
Soft 0.75	9	6.34	0.3964
Soft 0.75	10	5.55	0.4148
Soft 1	1	0.0	0.3399
Soft 1	2	0.0	0.3013
Soft 1	3	0.0	0.3162
Soft 1	4	0.0	0.3424
Soft 1	5	0.0	0.3323
Soft 1	6	0.0	0.308
Soft 1	7	0.0	0.3094
Soft 1	8	0.0	0.3171
Soft 1	9	0.0	0.3157
Soft 1	10	0.0	0.3456
Anchor 0.25	1	26.73	0.6481
Anchor 0.25	2	28.81	0.6204
Anchor 0.25	3	26.01	0.595
Anchor 0.25	4	26.44	0.6185
Anchor 0.25	5	27.15	0.6326
Anchor 0.25	6	28.56	0.6033
Anchor 0.25	7	27.13	0.6148
Anchor 0.25	8	24.89	0.6292
Anchor 0.25	9	22.89	0.6002
Anchor 0.25	10	24.54	0.608
Anchor 0.5	1	16.05	0.4611
Anchor 0.5	2	13.84	0.5009
Anchor 0.5	3	18.03	0.4095
Anchor 0.5	4	16.66	0.4364
Anchor 0.5	5	18.28	0.4391
Anchor 0.5	6	20.45	0.4724
Anchor 0.5	7	18.2	0.4428
Anchor 0.5	8	17.56	0.404
Anchor 0.5	9	18.88	0.416
Anchor 0.5	10	17.81	0.441
Anchor 0.75	1	9.09	0.311
Anchor 0.75	2	9.67	0.3426
Anchor 0.75	3	8.78	0.2725
Anchor 0.75	4	8.08	0.3549
Anchor 0.75	5	9.27	0.3187
Anchor 0.75	6	9.19	0.2655
Anchor 0.75	7	8.21	0.3551
Anchor 0.75	8	8.86	0.2572
Anchor 0.75	9	9.43	0.3089
Anchor 0.75	10	8.81	0.2649
Anchor 1	1	0.0	0.3411
Anchor 1	2	0.0	0.345
Anchor 1	3	0.0	0.3408
Anchor 1	4	0.0	0.3431
Anchor 1	5	0.0	0.3462
Anchor 1	6	0.0	0.3101
Anchor 1	7	0.0	0.3448
Anchor 1	8	0.0	0.3426
Anchor 1	9	0.0	0.3088
Anchor 1	10	0.0	0.3449
Chain 0.25	1	25.58	0.6621
Chain 0.25	2	27.03	0.6063
Chain 0.25	3	20.93	0.6064
Chain 0.25	4	25.2	0.6199
Chain 0.25	5	26.64	0.6344
Chain 0.25	6	26.9	0.627
Chain 0.25	7	28.49	0.6277
Chain 0.25	8	21.63	0.6249
Chain 0.25	9	26.53	0.6018
Chain 0.25	10	24.87	0.6278
Chain 0.5	1	18.62	0.463
Chain 0.5	2	18.72	0.481
Chain 0.5	3	20.48	0.4923
Chain 0.5	4	17.79	0.4462
Chain 0.5	5	20.82	0.5165
Chain 0.5	6	19.85	0.4843
Chain 0.5	7	20.1	0.529
Chain 0.5	8	15.2	0.4461
Chain 0.5	9	19.56	0.4543
Chain 0.5	10	18.29	0.5089
Chain 0.75	1	12.33	0.3376
Chain 0.75	2	11.16	0.3388
Chain 0.75	3	11.87	0.3481
Chain 0.75	4	10.58	0.3282
Chain 0.75	5	10.86	0.3563
Chain 0.75	6	12.42	0.2822
Chain 0.75	7	10.67	0.3272
Chain 0.75	8	12.31	0.3067
Chain 0.75	9	11.94	0.2797
Chain 0.75	10	12.85	0.3185
Chain 1	1	0.53	0.3491
Chain 1	2	0.54	0.3539
Chain 1	3	0.48	0.3489
Chain 1	4	0.46	0.3517
Chain 1	5	0.54	0.3591
Chain 1	6	0.65	0.3257
Chain 1	7	0.57	0.3521
Chain 1	8	0.48	0.3528
Chain 1	9	0.64	0.3243
Chain 1	10	0.58	0.3538
Exact (coupled)	1	0.0	0.3399
Exact (coupled)	2	0.0	0.3013
Exact (coupled)	3	0.0	0.3162
Exact (coupled)	4	0.0	0.3424
Exact (coupled)	5	0.0	0.3323
Exact (coupled)	6	0.0	0.308
Exact (coupled)	7	0.0	0.3094
Exact (coupled)	8	0.0	0.3171
Exact (coupled)	9	0.0	0.3157
Exact (coupled)	10	0.0	0.3456
