## Supplementary material for "Arena3D 3.0: a web server for exploring, analyzing, annotating and sharing multilayered networks in 3D": compare_network_a.tsv

SourceNode	SourceLayer	TargetNode	TargetLayer	Weight
CDK1	Network A	CCNB1	Network A	0.68
CDK1	Network A	CCNE1	Network A	0.67
CDK1	Network A	PLK1	Network A	0.96
CDK1	Network A	AURKA	Network A	0.94
CDK1	Network A	MAD2L1	Network A	0.45
CDK1	Network A	CDK4	Network A	0.93
CDK1	Network A	CCND1	Network A	0.48
CDK1	Network A	CDKN1A	Network A	0.61
CDK1	Network A	MRE11	Network A	0.88
CCNB1	Network A	CCNE1	Network A	0.56
CCNB1	Network A	PLK1	Network A	0.47
CCNB1	Network A	BUB1	Network A	0.57
CCNB1	Network A	MAD2L1	Network A	0.44
CCNB1	Network A	CDK4	Network A	0.57
CDK2	Network A	BUB1	Network A	0.46
CDK2	Network A	CDK4	Network A	0.45
CDK2	Network A	CCND1	Network A	0.61
CDK2	Network A	E2F1	Network A	0.43
CDK2	Network A	BRCA2	Network A	0.73
CCNE1	Network A	CDC20	Network A	0.47
CCNE1	Network A	CDKN1A	Network A	0.35
CCNA2	Network A	PLK1	Network A	0.48
CCNA2	Network A	CCND1	Network A	0.31
CCNA2	Network A	CDKN1A	Network A	0.35
PLK1	Network A	MAD2L1	Network A	0.52
PLK1	Network A	CCND1	Network A	0.41
PLK1	Network A	E2F1	Network A	0.84
AURKA	Network A	MAD2L1	Network A	0.42
AURKA	Network A	E2F1	Network A	0.39
AURKA	Network A	RB1	Network A	0.98
AURKA	Network A	CDKN1A	Network A	0.48
BUB1	Network A	CDC20	Network A	0.87
BUB1	Network A	RB1	Network A	0.96
CDC20	Network A	CDKN1A	Network A	0.51
MAD2L1	Network A	CDK4	Network A	0.62
MAD2L1	Network A	RB1	Network A	0.84
MAD2L1	Network A	CDKN1A	Network A	0.44
CCND1	Network A	RB1	Network A	0.43
CCND1	Network A	CDKN1A	Network A	0.55
E2F1	Network A	RB1	Network A	0.84
E2F1	Network A	CDKN1A	Network A	0.49
RB1	Network A	CDKN1A	Network A	0.93
BRCA2	Network A	CHEK1	Network A	0.45
BRCA2	Network A	CHEK2	Network A	0.81
RAD51	Network A	CHEK1	Network A	0.63
RAD51	Network A	CHEK2	Network A	0.34
RAD51	Network A	H2AX	Network A	0.48
ATM	Network A	CHEK1	Network A	0.46
ATM	Network A	CHEK2	Network A	0.7
ATM	Network A	TP53BP1	Network A	0.61
ATM	Network A	H2AX	Network A	0.8
ATM	Network A	PARP1	Network A	0.96
ATM	Network A	NBN	Network A	0.72
ATM	Network A	RAD50	Network A	0.59
ATR	Network A	RAD50	Network A	0.98
CHEK1	Network A	CHEK2	Network A	0.5
CHEK1	Network A	RAD50	Network A	0.33
CHEK2	Network A	MDC1	Network A	0.49
CHEK2	Network A	H2AX	Network A	0.99
CHEK2	Network A	PARP1	Network A	0.73
CHEK2	Network A	NBN	Network A	0.61
TP53BP1	Network A	MDC1	Network A	0.9
TP53BP1	Network A	PARP1	Network A	0.78
TP53BP1	Network A	RAD50	Network A	0.76
MDC1	Network A	MRE11	Network A	0.79
H2AX	Network A	NBN	Network A	0.36
H2AX	Network A	RAD50	Network A	0.97
MRE11	Network A	NBN	Network A	0.8
