## Supplementary material for "Arena3D 3.0: a web server for exploring, analyzing, annotating and sharing multilayered networks in 3D": compare_network_b.tsv

SourceNode	SourceLayer	TargetNode	TargetLayer	Weight
BRCA1	Network B	RAD51	Network B	0.43
BRCA1	Network B	CHEK1	Network B	0.93
BRCA1	Network B	CHEK2	Network B	0.69
BRCA1	Network B	XRCC1	Network B	0.74
BRCA1	Network B	MRE11	Network B	0.34
BRCA1	Network B	NBN	Network B	0.91
BRCA2	Network B	RAD51	Network B	0.8
BRCA2	Network B	CHEK2	Network B	0.46
BRCA2	Network B	BAX	Network B	0.58
RAD51	Network B	PARP1	Network B	0.55
CHEK1	Network B	PARP1	Network B	0.58
CHEK1	Network B	MRE11	Network B	0.73
CHEK1	Network B	CYCS	Network B	0.93
CHEK2	Network B	NBN	Network B	0.71
TP53BP1	Network B	PARP1	Network B	0.98
XRCC1	Network B	PARP1	Network B	0.8
PARP1	Network B	MRE11	Network B	0.5
MDM2	Network B	BCL2L1	Network B	0.7
MDM2	Network B	CASP3	Network B	0.84
MDM2	Network B	CASP8	Network B	0.8
MDM2	Network B	BID	Network B	0.89
BAX	Network B	BAK1	Network B	0.73
BAX	Network B	BCL2L1	Network B	0.77
BAX	Network B	MCL1	Network B	0.98
BAX	Network B	APAF1	Network B	0.81
BAK1	Network B	BCL2	Network B	0.81
BAK1	Network B	BCL2L1	Network B	0.73
BAK1	Network B	CASP8	Network B	0.63
BAK1	Network B	CASP9	Network B	0.31
BCL2	Network B	CASP3	Network B	0.73
BCL2	Network B	CASP9	Network B	0.84
BCL2	Network B	APAF1	Network B	0.86
BCL2L1	Network B	MCL1	Network B	0.41
BCL2L1	Network B	CASP9	Network B	0.95
MCL1	Network B	CASP9	Network B	0.48
MCL1	Network B	CYCS	Network B	0.85
CASP8	Network B	BID	Network B	0.64
CASP9	Network B	BID	Network B	0.66
