## Supplementary material for "Arena3D 3.0: a web server for exploring, analyzing, annotating and sharing multilayered networks in 3D": rob4_ari_sweep.csv

mu	network_seed	leiden_seed	multiplex	Co-expression	Co-expression mixing	Protein interactions	Protein interactions mixing	Genetic interactions	Genetic interactions mixing	Regulation	Regulation mixing
figures	7	1	1.0	0.9999999999999996	0.05508474576271186	0.9999999999999996	0.1598173515981735	0.9371130196150261	0.14285714285714285	0.8813969636121383	0.16666666666666666
figures	7	2	1.0	0.9999999999999996	0.05508474576271186	0.9999999999999996	0.1598173515981735	0.9371130196150261	0.14285714285714285	0.8259907956463006	0.16666666666666666
figures	7	3	1.0	0.9999999999999996	0.05508474576271186	0.9999999999999996	0.1598173515981735	0.8266407194698971	0.14285714285714285	0.8813969636121383	0.16666666666666666
figures	7	4	1.0	0.9999999999999996	0.05508474576271186	0.9999999999999996	0.1598173515981735	0.9048797868770283	0.14285714285714285	0.8265575646480594	0.16666666666666666
figures	7	5	1.0	0.9999999999999996	0.05508474576271186	0.9999999999999996	0.1598173515981735	0.9371130196150261	0.14285714285714285	0.5835152990090858	0.16666666666666666
figures	7	6	1.0	0.9999999999999996	0.05508474576271186	0.9999999999999996	0.1598173515981735	0.9371130196150261	0.14285714285714285	0.8265575646480594	0.16666666666666666
figures	7	7	1.0	0.9999999999999996	0.05508474576271186	0.9999999999999996	0.1598173515981735	0.9371130196150261	0.14285714285714285	0.8813969636121383	0.16666666666666666
figures	7	8	1.0	0.9999999999999996	0.05508474576271186	0.9999999999999996	0.1598173515981735	0.8266407194698971	0.14285714285714285	0.8090060960234948	0.16666666666666666
figures	7	9	1.0	0.9999999999999996	0.05508474576271186	0.9999999999999996	0.1598173515981735	0.931784105241402	0.14285714285714285	0.8265575646480594	0.16666666666666666
figures	7	10	1.0	0.9999999999999996	0.05508474576271186	0.9999999999999996	0.1598173515981735	0.8250877834975247	0.14285714285714285	0.8813969636121383	0.16666666666666666
figures	7	11	1.0	0.9999999999999996	0.05508474576271186	0.9999999999999996	0.1598173515981735	0.9371130196150261	0.14285714285714285	0.8813969636121383	0.16666666666666666
figures	7	12	1.0	0.9999999999999996	0.05508474576271186	0.9999999999999996	0.1598173515981735	0.8609164376070422	0.14285714285714285	0.8813969636121383	0.16666666666666666
figures	7	13	1.0	0.9999999999999996	0.05508474576271186	0.9999999999999996	0.1598173515981735	0.9371130196150261	0.14285714285714285	0.8265575646480594	0.16666666666666666
figures	7	14	1.0	0.9999999999999996	0.05508474576271186	0.9999999999999996	0.1598173515981735	0.9371130196150261	0.14285714285714285	0.759821599731621	0.16666666666666666
figures	7	15	1.0	0.9999999999999996	0.05508474576271186	0.9999999999999996	0.1598173515981735	0.9371130196150261	0.14285714285714285	0.8813969636121383	0.16666666666666666
figures	7	16	1.0	0.9999999999999996	0.05508474576271186	0.9999999999999996	0.1598173515981735	0.9371130196150261	0.14285714285714285	0.8813969636121383	0.16666666666666666
figures	7	17	1.0	0.9999999999999996	0.05508474576271186	0.9999999999999996	0.1598173515981735	0.9371130196150261	0.14285714285714285	0.8265575646480594	0.16666666666666666
figures	7	18	1.0	0.9999999999999996	0.05508474576271186	0.9999999999999996	0.1598173515981735	0.8266407194698971	0.14285714285714285	0.8813969636121383	0.16666666666666666
figures	7	19	1.0	0.9999999999999996	0.05508474576271186	0.9999999999999996	0.1598173515981735	0.9371130196150261	0.14285714285714285	0.8813969636121383	0.16666666666666666
figures	7	20	1.0	0.9999999999999996	0.05508474576271186	0.9999999999999996	0.1598173515981735	0.9371130196150261	0.14285714285714285	0.8259907956463006	0.16666666666666666
0.05	1	1	1.0	1.0000000000000009	0.04219409282700422	1.0	0.09178743961352658	0.9094139085063507	0.087248322147651	0.76447310585845	0.18421052631578946
0.05	2	2	1.0	0.9999999999999996	0.049019607843137254	0.9732084206134182	0.11570247933884298	1.0	0.07482993197278912	1.0	0.12408759124087591
0.05	3	3	1.0	1.0	0.05829596412556054	1.0	0.10964912280701754	1.0	0.08396946564885496	0.7294612506252793	0.15447154471544716
0.05	4	4	1.0	1.0000000000000009	0.06086956521739131	1.0	0.09950248756218906	0.9613682468109763	0.11382113821138211	0.8135030133300379	0.14285714285714285
0.05	5	5	1.0	1.0	0.054455445544554455	1.0	0.10582010582010581	0.8941889301708715	0.09523809523809523	0.9142566024597297	0.12295081967213115
0.05	6	6	1.0	1.0	0.07480314960629922	0.9999999999999996	0.13004484304932734	1.0	0.07246376811594203	0.8808196264287714	0.14285714285714285
0.05	7	7	1.0	0.9999999999999996	0.06818181818181818	0.9999999999999996	0.0931174089068826	0.9745288801571707	0.06923076923076923	0.7634722979584826	0.14432989690721648
0.05	8	8	1.0	1.0000000000000009	0.07142857142857142	1.0	0.11061946902654868	1.0	0.0546875	0.9440607332389022	0.12213740458015267
0.05	9	9	1.0	0.9702175025696365	0.06072874493927125	1.0	0.0958904109589041	1.0	0.096045197740113	0.7772862295258468	0.15833333333333333
0.05	10	10	1.0	0.9999999999999996	0.05371900826446281	0.966298548774667	0.12	0.9414094509696803	0.11607142857142858	0.7682282780853243	0.15267175572519084
0.05	11	11	1.0	1.0	0.021929824561403508	1.0000000000000009	0.1111111111111111	0.9356170354606302	0.07317073170731707	0.8773759181720027	0.11965811965811966
0.05	12	12	1.0	1.0	0.05286343612334802	1.0	0.0855614973262032	1.0	0.06293706293706294	0.8291515464908221	0.09166666666666666
0.05	13	13	1.0	0.9999999999999996	0.05220883534136546	0.9375910276444491	0.08673469387755102	0.9625737491497874	0.11864406779661017	0.910871202611097	0.1592920353982301
0.05	14	14	1.0	0.9711242351730953	0.026905829596412557	0.9668037999748398	0.07368421052631578	0.8976441747415049	0.11363636363636363	0.9334002518811206	0.0873015873015873
0.05	15	15	0.9720855279523261	1.0	0.019417475728155338	1.0	0.07317073170731707	1.0	0.06306306306306306	0.8112475107097626	0.096
0.05	16	16	1.0	0.9999999999999996	0.05603448275862069	1.0	0.12755102040816327	1.0	0.05343511450381679	1.0	0.08870967741935484
0.05	17	17	1.0	1.0	0.048672566371681415	0.9685089937277174	0.11790393013100436	0.9684114757081332	0.03125	0.933113142425546	0.09734513274336283
0.05	18	18	1.0	0.9999999999999996	0.07196969696969698	1.0	0.058823529411764705	1.0	0.08396946564885496	0.9171719013538764	0.11764705882352941
0.05	19	19	1.0	1.0000000000000009	0.02702702702702703	1.0	0.10476190476190476	1.0	0.05084745762711865	0.7081071434365724	0.15454545454545454
0.05	20	20	1.0	1.0	0.03305785123966942	0.9322796257418494	0.09239130434782608	0.8854009457691917	0.12096774193548387	0.7501617095913778	0.13333333333333333
0.1	1	1	1.0	0.9999999999999996	0.10212765957446808	1.0	0.11557788944723618	0.9094139085063507	0.12162162162162163	0.48225143509454926	0.24324324324324326
0.1	2	2	1.0	0.9999999999999996	0.09569377990430622	0.9732084206134182	0.15725806451612903	1.0	0.10067114093959731	0.8921178276534982	0.1417910447761194
0.1	3	3	1.0	1.0	0.11739130434782609	0.8947459656996236	0.15859030837004406	0.9254581151832456	0.11278195488721804	0.5666786401775763	0.2421875
0.1	4	4	1.0	0.9690911332126619	0.11206896551724138	1.0	0.12755102040816327	0.9613682468109763	0.1796875	0.6857031212996734	0.1864406779661017
0.1	5	5	1.0	1.0	0.10194174757281553	1.0	0.14136125654450263	0.8912987800768345	0.12	0.7702617317553289	0.16101694915254236
0.1	6	6	1.0	1.0	0.11764705882352941	0.9999999999999996	0.17727272727272728	1.0	0.1357142857142857	0.8808196264287714	0.1640625
0.1	7	7	1.0	0.9999999999999996	0.11923076923076924	0.9999999999999996	0.128099173553719	0.9566556454867217	0.11290322580645161	0.6843532043689948	0.21212121212121213
0.1	8	8	1.0	1.0000000000000009	0.12448132780082988	0.9708882323765979	0.16216216216216217	0.8406202359309654	0.11904761904761904	0.6861028294796312	0.17777777777777778
0.1	9	9	1.0	0.9702175025696365	0.1111111111111111	0.9690443996691455	0.16371681415929204	0.9715211463849097	0.12352941176470589	0.7286251563665115	0.19827586206896552
0.1	10	10	1.0	0.9711681591261617	0.09205020920502092	0.966298548774667	0.17486338797814208	0.9414094509696803	0.13392857142857142	0.7356904796406316	0.17692307692307693
0.1	11	11	1.0	1.0	0.032407407407407406	0.9691377258620053	0.15948275862068967	0.9356170354606302	0.140625	0.8126692554531247	0.15254237288135594
0.1	12	12	1.0	0.9713422297078452	0.08849557522123894	0.9668037381087494	0.15463917525773196	0.9655073537763164	0.12142857142857143	0.8291515464908221	0.10833333333333334
0.1	13	13	1.0	0.9725465351313841	0.09387755102040816	0.9375910276444491	0.13636363636363635	0.961852727774498	0.17796610169491525	0.8409549264126055	0.1875
0.1	14	14	1.0	0.9711242351730953	0.0639269406392694	0.9668037999748398	0.13989637305699482	0.764653758413303	0.16923076923076924	0.9017934901569951	0.13385826771653545
0.1	15	15	0.9720855279523261	1.0	0.07766990291262135	1.0	0.10344827586206896	0.9366317848795991	0.07407407407407407	0.8112475107097626	0.13709677419354838
0.1	16	16	1.0	0.9693566404009295	0.09130434782608696	1.0	0.16753926701570682	0.9638142143785486	0.09848484848484848	0.8699312748418933	0.14960629921259844
0.1	17	17	1.0	1.0	0.12121212121212122	0.9696510519455537	0.15789473684210525	0.8613210823198458	0.09183673469387756	0.8027150400755849	0.12389380530973451
0.1	18	18	1.0	0.9999999999999996	0.09689922480620156	0.9708882323765979	0.10407239819004525	0.9355182002311504	0.12403100775193798	0.9718823393569874	0.15671641791044777
0.1	19	19	1.0	1.0000000000000009	0.07633587786259542	0.9675559975056037	0.14691943127962084	0.8533535090219176	0.09482758620689655	0.801123015360785	0.19827586206896552
0.1	20	20	1.0	1.0	0.1	0.9322796257418494	0.15789473684210525	0.8112279669044581	0.1774193548387097	0.6939550586865287	0.18803418803418803
0.2	1	1	1.0	0.970036462632243	0.20675105485232068	1.0	0.2131979695431472	0.8414147814095634	0.21232876712328766	0.43522637785209495	0.30973451327433627
0.2	2	2	1.0	0.9705363653388692	0.18396226415094338	0.8609878938253748	0.270042194092827	0.9737999696631223	0.21678321678321677	0.7364311956434966	0.2463768115942029
0.2	3	3	1.0	0.9415519019412746	0.1935483870967742	0.8947459656996236	0.26406926406926406	0.6692089523341063	0.23703703703703705	0.5010256225948454	0.3282442748091603
0.2	4	4	1.0	0.9404798998767251	0.16591928251121077	0.9168289796714437	0.2376237623762376	0.6706037811694167	0.2578125	0.5518982425478203	0.2782608695652174
0.2	5	5	1.0	0.9670436411572885	0.16831683168316833	0.9683904062110077	0.20833333333333334	0.6442926777065139	0.22330097087378642	0.5896498142954599	0.24545454545454545
0.2	6	6	0.9727054493924561	0.9461100949426972	0.24904214559386972	0.8471879387393668	0.25229357798165136	0.6962428273079346	0.2537313432835821	0.664936223268025	0.2734375
0.2	7	7	1.0	0.9715523576511139	0.2235294117647059	0.9718525935017114	0.22131147540983606	0.6045602063743034	0.24390243902439024	0.3796464249939084	0.29591836734693877
0.2	8	8	1.0	0.9689030224941031	0.20588235294117646	0.9708882323765979	0.2643171806167401	0.770497817234675	0.2265625	0.5613835351950575	0.25
0.2	9	9	1.0	0.9180648864201324	0.21705426356589147	0.9150650599222908	0.27586206896551724	0.9710801393728228	0.22674418604651161	0.37679852605009667	0.31666666666666665
0.2	10	10	1.0	0.9177229656203882	0.2077922077922078	0.9312591639991626	0.25555555555555554	0.6792901965977048	0.2288135593220339	0.5345903494113358	0.27941176470588236
0.2	11	11	1.0	0.9700323953599533	0.12669683257918551	0.7447630856205986	0.26406926406926406	0.802309960934485	0.24	0.8280403559845932	0.23008849557522124
0.2	12	12	1.0	0.9713422297078452	0.18303571428571427	0.9069655954574962	0.2751322751322751	0.8688405484903204	0.2198581560283688	0.7283147982481056	0.18333333333333332
0.2	13	13	1.0	0.9450930702627687	0.1646090534979424	0.7570119791111004	0.26804123711340205	0.854891799091524	0.2231404958677686	0.46728192827473225	0.2962962962962963
0.2	14	14	1.0	0.9402095117119885	0.1875	0.8412289735667701	0.2538860103626943	0.7886949088884002	0.23846153846153847	0.7977472739301577	0.17355371900826447
0.2	15	15	0.9720855279523261	1.0	0.165	1.0	0.17587939698492464	0.7104142671600464	0.16666666666666666	0.7014864577847731	0.2540983606557377
0.2	16	16	1.0	0.9693566404009295	0.17872340425531916	1.0000000000000009	0.25133689839572193	0.8916767913942086	0.19548872180451127	0.7414564446879789	0.23140495867768596
0.2	17	17	1.0	1.0	0.2096069868995633	0.9696510519455537	0.24669603524229075	0.562487216199632	0.20430107526881722	0.5815416192700328	0.21551724137931033
0.2	18	18	1.0	0.9999999999999996	0.1732283464566929	0.9708882323765979	0.19642857142857142	0.8315170698620841	0.20930232558139536	0.700709741360018	0.22727272727272727
0.2	19	19	1.0	0.9206524520692373	0.17509727626459143	0.9680441327345823	0.2087378640776699	0.6755524107644147	0.21367521367521367	0.5140066409875097	0.30833333333333335
0.2	20	20	1.0	1.0	0.23863636363636365	0.8747681534142161	0.23958333333333334	0.6387742926414398	0.2796610169491525	0.7146000176009851	0.2892561983471074
0.3	1	1	1.0	0.8574919727298436	0.328	0.970919716154167	0.2912621359223301	0.47913180876754097	0.32679738562091504	0.3001035960621767	0.4049586776859504
0.3	2	2	1.0	0.9420839999597507	0.2876712328767123	0.6494737715499356	0.36363636363636365	0.6820794224903458	0.29927007299270075	0.5284465199961028	0.3115942028985507
0.3	3	3	0.9727054493924561	0.8476928371803001	0.26851851851851855	0.4057807291582575	0.375	0.6775291401102748	0.3076923076923077	0.2504423054142765	0.4028776978417266
0.3	4	4	0.9727054493924556	0.7795551847286097	0.26244343891402716	0.8022389397864236	0.32142857142857145	0.5981351369098424	0.32786885245901637	0.19783132497666625	0.4146341463414634
0.3	5	5	0.9720855279523261	0.8829463137228353	0.23655913978494625	0.9457563374679061	0.2879581151832461	0.43988879044331	0.31	0.4741929365044132	0.32727272727272727
0.3	6	6	0.9727054493924561	0.7219280899043158	0.3484848484848485	0.6943758774787349	0.3698630136986301	0.6286330037711789	0.3357142857142857	0.532456793319088	0.3360655737704918
0.3	7	7	0.9727054493924565	0.9146570729533426	0.31640625	0.9405015705499996	0.32083333333333336	0.44748919188559977	0.35714285714285715	0.2021844948355696	0.4090909090909091
0.3	8	8	0.9727054493924556	0.8582743981321213	0.30042918454935624	0.6489800133434612	0.34977578475336324	0.5460269061023193	0.352	0.38806529889182406	0.3333333333333333
0.3	9	9	0.9727054493924556	0.8831642479061635	0.29411764705882354	0.6804238116627473	0.37333333333333335	0.5402133771029956	0.31137724550898205	0.2884672932830349	0.4
0.3	10	10	0.9727054493924565	0.6211616118562744	0.3261802575107296	0.934191720972524	0.31521739130434784	0.5638673943904796	0.31092436974789917	0.2918853365380846	0.3805970149253731
0.3	11	11	1.0	0.9112227449574948	0.23893805309734514	0.6506798244232991	0.38461538461538464	0.37051517939282436	0.3140495867768595	0.43062156151234926	0.3217391304347826
0.3	12	12	1.0	0.8599121381647294	0.2857142857142857	0.6103829960613889	0.36507936507936506	0.6418145789598146	0.2867647058823529	0.4658310317966146	0.2900763358778626
0.3	13	13	1.0	0.9168255754646883	0.2674897119341564	0.6742403122386399	0.3826530612244898	0.5144150742392971	0.31451612903225806	0.3166609557978753	0.40186915887850466
0.3	14	14	1.0	0.8826334859531626	0.3076923076923077	0.6003549963961378	0.34210526315789475	0.5164150717088463	0.35766423357664234	0.5272876352902595	0.23853211009174313
0.3	15	15	0.9730303030303035	0.8918513517442052	0.27040816326530615	0.7663986023744852	0.29381443298969073	0.4256056094747464	0.2980769230769231	0.446527040517201	0.344
0.3	16	16	1.0	0.8556548962942895	0.2754237288135593	0.8988542756006563	0.31693989071038253	0.5508858854652343	0.2814814814814815	0.47694585437470277	0.3252032520325203
0.3	17	17	1.0	0.9452646133616706	0.2681818181818182	0.8337462286818258	0.3392857142857143	0.4452957155653956	0.3300970873786408	0.507707654758243	0.319672131147541
0.3	18	18	1.0	0.9135411959632473	0.2549800796812749	0.7426523516091678	0.2822966507177033	0.3388311208570107	0.3533834586466165	0.23143596664693142	0.31746031746031744
0.3	19	19	1.0	0.8545253706537493	0.27906976744186046	0.817751970911264	0.330188679245283	0.7100320564979627	0.28695652173913044	0.25514224171605265	0.39655172413793105
0.3	20	20	1.0	0.8875771902111929	0.3282442748091603	0.8738542048132487	0.3387096774193548	0.47370735570059047	0.36	0.4354113996296517	0.34234234234234234
0.4	1	1	0.9191097207837502	0.6271463345565524	0.41106719367588934	0.670148594968368	0.35678391959798994	0.2579516013751869	0.42857142857142855	0.27148541943011106	0.4628099173553719
0.4	2	2	1.0	0.6214537380605597	0.39737991266375544	0.41151908887909266	0.47346938775510206	0.2167213738197438	0.40559440559440557	0.263434863239148	0.4076923076923077
0.4	3	3	0.9727054493924561	0.5528005952033374	0.38095238095238093	0.4049936436168684	0.4773662551440329	0.21347618239836297	0.41044776119402987	0.15876385597060844	0.4892086330935252
0.4	4	4	0.9454460907611338	0.6585230427540255	0.3805309734513274	0.6892169730443293	0.4097560975609756	0.24319382873744558	0.4	0.0972455530141455	0.5076923076923077
0.4	5	5	0.9193040024178584	0.5150964100956267	0.3626943005181347	0.4697209845380824	0.4052631578947368	0.33778178539224507	0.3786407766990291	0.28480071172675053	0.4444444444444444
0.4	6	6	0.9727054493924561	0.35644097455916046	0.46387832699619774	0.4095940119378803	0.45161290322580644	0.2787871521836281	0.4246575342465753	0.17026537541225228	0.423728813559322
0.4	7	7	0.9454460907611338	0.6614846069953728	0.3967611336032389	0.44750127946787605	0.41201716738197425	0.31519167842263907	0.4351145038167939	0.21630729702692433	0.4945054945054945
0.4	8	8	0.9727054493924556	0.6160880373009863	0.38589211618257263	0.33323801759487925	0.4798206278026906	0.3378775108005647	0.4444444444444444	0.14352121147949878	0.44696969696969696
0.4	9	9	0.9463520901851712	0.8278590307064225	0.383399209486166	0.4928361189269092	0.462882096069869	0.3742151602246397	0.37662337662337664	0.13736862664095292	0.49612403100775193
0.4	10	10	0.9473950857046358	0.37070677827990567	0.4330357142857143	0.601268366932688	0.39106145251396646	0.3187036794010182	0.43846153846153846	0.12807611172327243	0.5073529411764706
0.4	11	11	0.9445412587264873	0.6470193515918246	0.3287037037037037	0.3672390861362825	0.4769874476987448	0.3119205348382633	0.3879310344827586	0.31329550480934193	0.4166666666666667
0.4	12	12	0.9727054493924565	0.6959932600237222	0.3826086956521739	0.476910047893911	0.4427083333333333	0.466794144868497	0.3643410852713178	0.4219521178637195	0.39097744360902253
0.4	13	13	1.0	0.867529376435455	0.357429718875502	0.3474745975690608	0.47474747474747475	0.3325875477400238	0.4	0.2017516393219156	0.5192307692307693
0.4	14	14	0.9727054493924565	0.5490638471655506	0.39914163090128757	0.4205344704635408	0.41450777202072536	0.31018738917200483	0.43703703703703706	0.4326142714952916	0.3302752293577982
0.4	15	15	0.9451336239062963	0.4350853384746441	0.385	0.34740049447552945	0.3939393939393939	0.3375131261968008	0.44036697247706424	0.2224959881538914	0.4573643410852713
0.4	16	16	1.0	0.6025902599130675	0.3799126637554585	0.46588631716248136	0.41899441340782123	0.5052608193228618	0.36	0.4870743161108907	0.36134453781512604
0.4	17	17	0.9241549095729572	0.8543570850563397	0.3691588785046729	0.37631418657602994	0.42990654205607476	0.1959486147422274	0.4387755102040816	0.23341176313458004	0.3898305084745763
0.4	18	18	0.9727054493924561	0.7672746877527177	0.3614457831325301	0.5789608901747835	0.3932038834951456	0.17930527749473926	0.4740740740740741	0.17736397406827634	0.3888888888888889
0.4	19	19	0.946421216057793	0.7485355969962935	0.3803921568627451	0.38212678956803425	0.44711538461538464	0.22284986411814323	0.3963963963963964	0.12679019338134231	0.525
0.4	20	20	0.9445412587264873	0.4936922095208128	0.4186046511627907	0.3853832412810182	0.43646408839779005	0.2923101920862441	0.46511627906976744	0.38767793027934055	0.41818181818181815
0.5	1	1	0.8432255682717158	0.3586045047549981	0.50390625	0.368911799264678	0.475	0.14268937169700494	0.503448275862069	0.15555479860342347	0.5581395348837209
0.5	2	2	0.8662722888274789	0.3089367120888412	0.4954545454545455	0.15747361575874178	0.562753036437247	0.1903919641071372	0.4855072463768116	0.246573371227112	0.46616541353383456
0.5	3	3	0.8225726491218818	0.23098402080781522	0.47959183673469385	0.17797980092523555	0.5606694560669456	0.13981461534181389	0.5037593984962406	0.20299030687585903	0.5357142857142857
0.5	4	4	0.7788773318735	0.22616278783792387	0.497737556561086	0.21457899698221647	0.5	0.182174277833777	0.5116279069767442	0.035248289966344694	0.5954198473282443
0.5	5	5	0.6972625919102308	0.22199203703104267	0.47643979057591623	0.08761564933283048	0.5187165775401069	0.17089996191375387	0.47619047619047616	0.12715064038429003	0.5087719298245614
0.5	6	6	0.7767166318807577	0.278501322883234	0.5353159851301115	0.2381741044081948	0.5358851674641149	0.0707751910400792	0.5202702702702703	0.12857299310042752	0.5161290322580645
0.5	7	7	0.3785516665934744	0.19741041963464606	0.5263157894736842	0.36677357230193464	0.4895397489539749	0.16734983335255438	0.5572519083969466	0.03284925086405166	0.6063829787234043
0.5	8	8	0.4833238474672735	0.32089052442180294	0.483739837398374	0.13381335994867039	0.5753424657534246	0.10979034642854033	0.5511811023622047	0.10752948776371306	0.5433070866141733
0.5	9	9	0.7609024986365561	0.35383980607883647	0.47674418604651164	0.13741525883241365	0.5512820512820513	0.2843204973234326	0.4472049689440994	0.1335444744075586	0.5648854961832062
0.5	10	10	0.7470206762959528	0.13935926108803684	0.5321100917431193	0.34448939968682774	0.4406779661016949	0.2585027892747887	0.5255474452554745	0.055704084850625786	0.6296296296296297
0.5	11	11	0.841551929377311	0.4460235130879954	0.43333333333333335	0.10695693838121735	0.5708333333333333	0.16561477075800643	0.4954954954954955	0.13666377551717937	0.5210084033613446
0.5	12	12	0.8378016791850577	0.28158155078315483	0.4590909090909091	0.15823914907164613	0.533678756476684	0.3354170215475043	0.46923076923076923	0.1389457120377651	0.488
0.5	13	13	0.5780415183990205	0.32508515609605027	0.4831932773109244	0.1511275797789829	0.5641025641025641	0.27142649372256794	0.48333333333333334	0.12296288508043328	0.6111111111111112
0.5	14	14	0.6582289135077696	0.3015414949453959	0.5067264573991032	0.23480505991296918	0.5329949238578681	0.12134077473315759	0.5661764705882353	0.15607646044683152	0.5043478260869565
0.5	15	15	0.7382550335570468	0.15784001139016038	0.49489795918367346	0.26568113973151225	0.4784688995215311	0.16622842117297376	0.5420560747663551	0.1455980813430596	0.5333333333333333
0.5	16	16	0.8174099674904526	0.4420216158447238	0.4678111587982833	0.2211364580124038	0.5222222222222223	0.24027052595325685	0.4666666666666667	0.2679060538745227	0.42016806722689076
0.5	17	17	0.8204640748603237	0.2319998675090881	0.4669811320754717	0.20077909479263317	0.5315315315315315	0.12409417709015973	0.5247524752475248	0.2297001829556091	0.47540983606557374
0.5	18	18	0.715192857501129	0.41111012196207514	0.45267489711934156	0.24193294044733232	0.5046728971962616	0.1326751144575473	0.5642857142857143	0.10916832679950242	0.5333333333333333
0.5	19	19	0.7882469364551313	0.38502451509855123	0.468	0.19192039684127318	0.5217391304347826	0.21143093902527835	0.49137931034482757	0.02583911228039597	0.6371681415929203
0.5	20	20	0.6009656837385755	0.13903088548883138	0.5201612903225806	0.1514122277332388	0.5303867403314917	0.19064492248424197	0.5230769230769231	0.20556047978793146	0.5225225225225225
0.6	1	1	0.5371647363608658	0.1359869348301047	0.6	0.09866125006175117	0.5751295336787565	0.07420410161072814	0.6041666666666666	0.14410607285669283	0.6412213740458015
0.6	2	2	0.47083546899026174	0.14934728043364962	0.5849056603773585	0.09622881112197587	0.6417322834645669	0.11726530100519449	0.582089552238806	0.03251364516696958	0.556390977443609
0.6	3	3	0.18308066435556483	0.16064786791240201	0.5816326530612245	0.06889469280117681	0.6443514644351465	0.08752554824544972	0.5681818181818182	0.06577545444001162	0.60431654676259
0.6	4	4	0.20786401136129615	0.11123418903044274	0.5898617511520737	0.07011745109295323	0.6052631578947368	0.025600605334510466	0.6271186440677966	0.00233145521663041	0.6739130434782609
0.6	5	5	0.3302435192458758	0.09053935368419824	0.5945945945945946	0.14678082712070398	0.6031746031746031	0.11624022835062693	0.5740740740740741	0.09326716113022841	0.5948275862068966
0.6	6	6	0.20576752256811745	0.1282390614101516	0.640926640926641	0.13349628654695908	0.6384976525821596	0.07477311463449973	0.6068965517241379	0.03631318136769108	0.6341463414634146
0.6	7	7	0.1297421225897472	0.05480512998505499	0.6254980079681275	0.1388096203916835	0.6033057851239669	0.05552985493837306	0.6641221374045801	0.02183354064602125	0.7010309278350515
0.6	8	8	0.21082689590910472	0.1582733812949635	0.5702479338842975	0.05188015282525631	0.6872246696035242	0.06320159240445701	0.6363636363636364	0.04992414561293066	0.6335877862595419
0.6	9	9	0.4491059147180194	0.06729281920107855	0.571969696969697	0.09350276727458325	0.6475409836065574	0.14138707256940727	0.5426829268292683	0.06433980264825556	0.6484375
0.6	10	10	0.08474860148058876	0.10445210484573401	0.6422018348623854	0.19964633719723981	0.5380116959064327	0.20522601392263237	0.6349206349206349	0.009898498448117493	0.7058823529411765
0.6	11	11	0.31573954576039415	0.24533588921403512	0.5192307692307693	0.10245772837222245	0.6581196581196581	0.09067443218715668	0.6176470588235294	0.11431044783082553	0.5950413223140496
0.6	12	12	0.3449870456961782	0.062256132842403195	0.5893719806763285	0.07393214282574478	0.6256410256410256	0.15379876891109784	0.5441176470588235	0.16154997036849936	0.568
0.6	13	13	0.28592517326329314	0.09874633435132227	0.6016597510373444	0.05617560497129467	0.6512820512820513	0.1077344416656694	0.5645161290322581	0.04887687188019938	0.6810344827586207
0.6	14	14	0.24063446110561806	0.07975349985458954	0.6334841628959276	0.1094510462448391	0.6358974358974359	0.015454247294194558	0.6423357664233577	0.07081177771854044	0.6097560975609756
0.6	15	15	0.15071323167732395	0.09720336682052637	0.6029411764705882	0.15774716953069873	0.5902439024390244	0.028883149739102762	0.6428571428571429	0.04698124871213687	0.631578947368421
0.6	16	16	0.4838003418540781	0.25263547816644316	0.5714285714285714	0.14196757251641137	0.6195652173913043	0.1401862818823329	0.5669291338582677	0.21424115839473132	0.5178571428571429
0.6	17	17	0.24396672979588163	0.18752963519623678	0.5555555555555556	0.10980724297739121	0.616822429906542	0.038990308767184755	0.6442307692307693	0.1638929317218243	0.5725806451612904
0.6	18	18	0.24802630321335054	0.0835102618542106	0.5991735537190083	0.09122494212330824	0.6113744075829384	0.08370492969305691	0.6492537313432836	0.03261080273795253	0.6186440677966102
0.6	19	19	0.2800026743330884	0.1265598269943647	0.5833333333333334	0.15098873475196292	0.638095238095238	0.12661227994847576	0.5565217391304348	0.038691093166204546	0.7017543859649122
0.6	20	20	0.33384897719957324	0.08722639345368326	0.611764705882353	0.05129880077347099	0.6190476190476191	0.13982072715097194	0.6377952755905512	0.11799141664853711	0.6071428571428571
0.7	1	1	0.06580410022779028	0.060110797775141216	0.7086614173228346	0.054583423345574936	0.6631578947368421	0.04096059263553947	0.7013888888888888	0.08284432133328735	0.7101449275362319
0.7	2	2	0.11721753739782274	0.012138187040450617	0.6713615023474179	0.05029628659744136	0.7471264367816092	0.06435461389493066	0.6690647482014388	0.06243076830959916	0.6776859504132231
0.7	3	3	0.07298834704810314	0.08510926892028807	0.67	0.051047111428591044	0.7095435684647303	0.013938029377077275	0.6875	0.04758141897612458	0.6875
0.7	4	4	0.08099955966534557	0.07326735000545648	0.6943231441048034	0.04085703504849059	0.700507614213198	0.023342555589712342	0.7391304347826086	0.01966272070235072	0.7183098591549296
0.7	5	5	0.0630807489939298	0.030467097408585872	0.6947368421052632	0.017469204035884915	0.7027027027027027	0.05402520122968417	0.6578947368421053	0.06936228777111673	0.6875
0.7	6	6	0.07517486424277563	0.03518854005314774	0.7391304347826086	0.04984382705901689	0.7247706422018348	0.01627314317295605	0.7105263157894737	0.001657531670694045	0.717741935483871
0.7	7	7	0.04294690019460708	0.0180582629555558	0.7215686274509804	0.0004867463791279542	0.6970954356846473	0.057314447036787904	0.7480916030534351	0.028709852763926336	0.7872340425531915
0.7	8	8	0.029821273851982185	0.08341558755662454	0.6801801801801802	0.023782652976960784	0.7739130434782608	0.028123730435048396	0.7350427350427351	0.04930287250126048	0.7461538461538462
0.7	9	9	0.11676928649040258	0.0018741700940552116	0.6791044776119403	0.06483281463056052	0.7193675889328063	0.09121416294572972	0.6602564102564102	0.06539336390222801	0.7131782945736435
0.7	10	10	0.023422467679698855	0.03822206848841221	0.7543103448275862	0.061469450956587846	0.6331360946745562	0.055117053114423685	0.7196969696969697	-0.019741449628818786	0.782608695652174
0.7	11	11	0.09267671058310901	0.13433069811724377	0.6267942583732058	0.01149773132352469	0.7447698744769874	-0.011282255872385022	0.7553191489361702	0.036527032903319004	0.7083333333333334
0.7	12	12	0.10842663523865649	0.07789105078819766	0.6854460093896714	-0.005329200619906871	0.7472527472527473	0.0769588702988125	0.6842105263157895	0.1296118502263062	0.6541353383458647
0.7	13	13	0.100296657407932	0.013659982331316411	0.7193675889328063	0.041917874972135484	0.7354497354497355	0.09961110200743994	0.6608695652173913	0.02011241425850115	0.7327586206896551
0.7	14	14	0.030469325907117522	-2.193594703475454e-05	0.7214611872146118	0.048452841556289934	0.7357512953367875	0.022235623824895995	0.7368421052631579	0.09342734827499377	0.6985294117647058
0.7	15	15	0.027483129537435043	0.04672467393903689	0.7142857142857143	0.019270487466605785	0.714975845410628	-0.031714989776123324	0.7981651376146789	0.057350845933902016	0.7265625
0.7	16	16	0.09608602063605907	0.10623084780388163	0.6722689075630253	-0.010896342951221386	0.7417582417582418	0.09974069514654743	0.6829268292682927	0.0542867054656918	0.6238532110091743
0.7	17	17	0.07369022001668789	0.07993862313092062	0.6717948717948717	0.018515853600038684	0.7156862745098039	0.0032317933945298564	0.7238095238095238	0.11390220870200578	0.6341463414634146
0.7	18	18	0.07155789292180373	0.024799920956427735	0.7094017094017094	0.046565455071492665	0.6912442396313364	0.03276697354073856	0.717391304347826	-0.02234770160648922	0.7480314960629921
0.7	19	19	0.05913380218997618	0.035624536822238165	0.6763485477178424	0.0026576455362065867	0.6981981981981982	0.03757625009263751	0.6754385964912281	-0.018716412519972175	0.7739130434782608
0.7	20	20	0.11488226293988173	0.09883009949929579	0.71875	0.027934959158902713	0.7253886010362695	0.048058879438500984	0.7338709677419355	0.06649687112348017	0.6696428571428571
0.8	1	1	0.01588991727414214	0.02789281013787024	0.796078431372549	0.05459510750075202	0.746031746031746	0.008178637030651316	0.7828947368421053	0.027979239852024943	0.7969924812030075
0.8	2	2	0.051927134833178665	-0.01656227986691648	0.7878787878787878	-0.007959929159561745	0.8403041825095057	0.05383445951665355	0.7777777777777778	-0.0017399187732652142	0.7606837606837606
0.8	3	3	0.01059053045551677	-0.012555845487104011	0.7638190954773869	0.017030176277263373	0.8114754098360656	-0.01861987986426326	0.7966101694915254	0.006874263548555943	0.8264462809917356
0.8	4	4	0.0023774021667730193	-0.02455355106374348	0.7974137931034483	0.030574130172991446	0.7948717948717948	0.006130674586338271	0.7931034482758621	-0.008803878561089329	0.8273381294964028
0.8	5	5	0.018250649106986275	0.0019084394939960327	0.8072916666666666	0.021659366026224938	0.774869109947644	-0.024029315296579885	0.8240740740740741	0.02453002062103316	0.75
0.8	6	6	-0.002507670822332744	0.0071277920049893796	0.832	-0.008975181754614852	0.8199052132701422	-0.005028582139551806	0.8064516129032258	0.020382047046232418	0.8403361344537815
0.8	7	7	0.01041402321537681	-0.012169950253371448	0.8221343873517787	0.00472731465467536	0.7916666666666666	-0.017984773151025164	0.8320610687022901	-0.01567248302623842	0.8556701030927835
0.8	8	8	-0.0041082174671493565	-0.007513066855492949	0.777292576419214	0.024344745473480235	0.8634361233480177	0.012457824333012806	0.8362068965517241	-0.021491397290299884	0.8444444444444444
0.8	9	9	0.05112765727851476	0.001805778874168721	0.7703703703703704	0.016300990876625992	0.8070866141732284	0.018910599194306	0.779874213836478	-0.0034823032583800083	0.7984496124031008
0.8	10	10	0.0264868152859446	0.02858529744889747	0.8552631578947368	0.0066465031178825525	0.7543859649122807	-0.002524419581403346	0.8062015503875969	-0.00760650765615507	0.8794326241134752
0.8	11	11	-0.013342027386267278	0.02929256106190941	0.7464788732394366	-0.011841702095683115	0.8448275862068966	-0.00880726458255631	0.84375	0.054292910379893	0.7642276422764228
0.8	12	12	0.037681395065241326	0.018162872437491713	0.7870370370370371	0.014073539197780148	0.8305084745762712	0.02722304459305944	0.7874015748031497	0.06638819029260715	0.732824427480916
0.8	13	13	0.004798040632778825	-0.019383586437523297	0.8032128514056225	0.012677963340201869	0.8085106382978723	-0.004691526958275222	0.7603305785123967	0.027460439248334766	0.8189655172413793
0.8	14	14	-0.00016286644951143627	0.0055250412736523955	0.8110599078341014	-0.012441074942383902	0.8167539267015707	-0.0426542612887047	0.8283582089552238	0.0025564408858101085	0.8524590163934426
0.8	15	15	-0.009014646148624359	0.032859968106771886	0.7970297029702971	0.011151167737746246	0.8067632850241546	-0.022408194202031738	0.8512396694214877	-0.004328049443842232	0.8014705882352942
0.8	16	16	-0.0042045396841514995	0.023769844750460817	0.8076923076923077	-0.0034009115933300144	0.8166666666666667	0.04586852127835752	0.8	0.028523995001231435	0.71
0.8	17	17	0.002242152466367804	0.039942853035525534	0.7927461139896373	-0.01733858261737815	0.8028846153846154	-0.013494385203359372	0.8141592920353983	0.044580155848480095	0.7394957983193278
0.8	18	18	0.02935597896370384	-0.0008085215429876735	0.8354430379746836	0.010489497561570825	0.7713004484304933	0.025282968814478564	0.7969924812030075	-0.015251136685225332	0.8257575757575758
0.8	19	19	0.04089699026981784	-0.006187523129678301	0.7949790794979079	0.0030187793631264335	0.7818181818181819	-0.001387644184903722	0.8055555555555556	-0.005691069598555801	0.847457627118644
0.8	20	20	0.0023935459742485316	0.007499022188394401	0.8054474708171206	-0.03486354466970166	0.7978723404255319	0.010999558979946455	0.8294573643410853	0.03315062965833169	0.7543859649122807
