## Supplementary material for "Arena3D 3.0: a web server for exploring, analyzing, annotating and sharing multilayered networks in 3D": rob4_benchmark_layers.csv

network	layer	nodes	edges
DNA damage and cell cycle	STRING	94	2590
DNA damage and cell cycle	IntAct	91	221
DNA damage and cell cycle	OmniPath	94	524
DNA damage and cell cycle	links between layers		185
Innate immunity	STRING	81	2261
Innate immunity	IntAct	70	140
Innate immunity	OmniPath	76	235
Innate immunity	links between layers		146
