## Supplementary material for "Arena3D 3.0: a web server for exploring, analyzing, annotating and sharing multilayered networks in 3D": rob4_degree_fit.csv

layer	nodes	k_min	tail	gamma	KS	vs exponential R	vs exponential p	vs lognormal R	vs lognormal p
STRING	94	34.0	85	2.92	0.249	-8.46	0.0	-4.32	0.0
IntAct	91	3.0	68	2.44	0.115	-1.44	0.15	-1.67	0.094
OmniPath	94	7.0	64	2.52	0.067	-0.7	0.484	-1.45	0.147
