## Supplementary material for "Arena3D 3.0: a web server for exploring, analyzing, annotating and sharing multilayered networks in 3D": rob4_fig3g_kegg.csv

term	description	genes	fdr	proteins
hsa01524	Platinum drug resistance	7	1.25e-12	MDM2,TP53,ATM,BAX,CDKN1A,BBC3,BRCA1
hsa04115	p53 signaling pathway	7	1.25e-12	MDM2,TP53,ATM,BAX,CHEK2,CDKN1A,BBC3
hsa03440	Homologous recombination	6	5.3e-12	BARD1,PALB2,ATM,BRCA2,BRCA1,RAD51
hsa05212	Pancreatic cancer	5	4.97e-08	TP53,BAX,BRCA2,CDKN1A,RAD51
hsa05200	Pathways in cancer	7	4.75e-07	MDM2,TP53,BAX,BRCA2,CDKN1A,BBC3,RAD51
hsa03460	Fanconi anemia pathway	4	9.31e-07	PALB2,BRCA2,BRCA1,RAD51
hsa04110	Cell cycle	5	9.31e-07	MDM2,TP53,ATM,CHEK2,CDKN1A
hsa04218	Cellular senescence	5	9.31e-07	MDM2,TP53,ATM,CHEK2,CDKN1A
hsa05224	Breast cancer	5	9.31e-07	TP53,BAX,BRCA2,CDKN1A,BRCA1
hsa05206	MicroRNAs in cancer	5	9.81e-07	MDM2,TP53,ATM,CDKN1A,BRCA1
hsa05202	Transcriptional misregulation in cancer	5	1.64e-06	MDM2,TP53,ATM,BAX,CDKN1A
hsa05214	Glioma	4	2.51e-06	MDM2,TP53,BAX,CDKN1A
hsa05218	Melanoma	4	2.51e-06	MDM2,TP53,BAX,CDKN1A
hsa05220	Chronic myeloid leukemia	4	2.73e-06	MDM2,TP53,BAX,CDKN1A
hsa05166	Human T-cell leukemia virus 1 infection	5	2.95e-06	TP53,ATM,BAX,CHEK2,CDKN1A
hsa05210	Colorectal cancer	4	3.74e-06	TP53,BAX,CDKN1A,BBC3
hsa01522	Endocrine resistance	4	5.27e-06	MDM2,TP53,BAX,CDKN1A
hsa04210	Apoptosis	4	1.82e-05	TP53,ATM,BAX,BBC3
hsa05165	Human papillomavirus infection	5	1.82e-05	MDM2,TP53,ATM,BAX,CDKN1A
hsa05216	Thyroid cancer	3	2.43e-05	TP53,BAX,CDKN1A
hsa05219	Bladder cancer	3	2.94e-05	MDM2,TP53,CDKN1A
hsa05203	Viral carcinogenesis	4	5.99e-05	MDM2,TP53,BAX,CDKN1A
hsa05169	Epstein-Barr virus infection	4	7.79e-05	MDM2,TP53,BAX,CDKN1A
hsa05213	Endometrial cancer	3	8.42e-05	TP53,BAX,CDKN1A
hsa05217	Basal cell carcinoma	3	9.86e-05	TP53,BAX,CDKN1A
hsa05163	Human cytomegalovirus infection	4	0.0001	MDM2,TP53,BAX,CDKN1A
hsa05131	Shigellosis	4	0.00012	MDM2,TP53,ATM,BAX
hsa05223	Non-small cell lung cancer	3	0.00014	TP53,BAX,CDKN1A
hsa05222	Small cell lung cancer	3	0.00027	TP53,BAX,CDKN1A
hsa05215	Prostate cancer	3	0.00039	MDM2,TP53,CDKN1A
hsa04151	PI3K-Akt signaling pathway	4	0.00056	MDM2,TP53,CDKN1A,BRCA1
hsa04068	FoxO signaling pathway	3	0.00066	MDM2,ATM,CDKN1A
hsa05162	Measles	3	0.00077	TP53,BAX,BBC3
hsa05226	Gastric cancer	3	0.00096	TP53,BAX,CDKN1A
hsa05160	Hepatitis C	3	0.0011	TP53,BAX,CDKN1A
hsa05161	Hepatitis B	3	0.0011	TP53,BAX,CDKN1A
hsa05225	Hepatocellular carcinoma	3	0.0012	TP53,BAX,CDKN1A
hsa04215	Apoptosis - multiple species	2	0.0014	BAX,BBC3
hsa05167	Kaposi sarcoma-associated herpesvirus infection	3	0.0017	TP53,BAX,CDKN1A
hsa05205	Proteoglycans in cancer	3	0.0019	MDM2,TP53,CDKN1A
hsa05016	Huntington disease	3	0.0063	TP53,BAX,BBC3
hsa04211	Longevity regulating pathway	2	0.0116	TP53,BAX
hsa04722	Neurotrophin signaling pathway	2	0.019	TP53,BAX
hsa04071	Sphingolipid signaling pathway	2	0.0195	TP53,BAX
hsa04919	Thyroid hormone signaling pathway	2	0.0197	MDM2,TP53
hsa04120	Ubiquitin mediated proteolysis	2	0.0245	MDM2,BRCA1
hsa05168	Herpes simplex virus 1 infection	2	0.0403	TP53,BAX
