## Supplementary material for "Arena3D 3.0: a web server for exploring, analyzing, annotating and sharing multilayered networks in 3D": rob4_robustness.csv

strategy	scope	nodes	R	fraction	largest
degree	STRING	94	0.484	[0.0, 0.02127659574468085, 0.0425531914893617, 0.06382978723404255, 0.0851063829787234, 0.09574468085106383, 0.11702127659574468, 0.13829787234042554, 0.1595744680851064, 0.18085106382978725, 0.20212765957446807, 0.22340425531914893, 0.24468085106382978, 0.2553191489361702, 0.2765957446808511, 0.2978723404255319, 0.3191489361702128, 0.3404255319148936, 0.3617021276595745, 0.3829787234042553, 0.40…	[1.0, 0.9787234042553191, 0.9574468085106383, 0.9361702127659575, 0.9148936170212766, 0.9042553191489362, 0.8829787234042553, 0.8617021276595744, 0.8404255319148937, 0.8191489361702128, 0.7978723404255319, 0.776595744680851, 0.7553191489361702, 0.7446808510638298, 0.723404255319149, 0.7021276595744681, 0.6808510638297872, 0.6595744680851063, 0.6382978723404256, 0.6170212765957447, 0.5957446808510…
degree	IntAct	91	0.19	[0.0, 0.02197802197802198, 0.04395604395604396, 0.054945054945054944, 0.07692307692307693, 0.0989010989010989, 0.12087912087912088, 0.14285714285714285, 0.16483516483516483, 0.17582417582417584, 0.1978021978021978, 0.21978021978021978, 0.24175824175824176, 0.26373626373626374, 0.27472527472527475, 0.2967032967032967, 0.31868131868131866, 0.34065934065934067, 0.3626373626373626, 0.3846153846153846…	[1.0, 0.9560439560439561, 0.9340659340659341, 0.9230769230769231, 0.7912087912087912, 0.7692307692307693, 0.7362637362637363, 0.7252747252747253, 0.6593406593406593, 0.6483516483516484, 0.5604395604395604, 0.21978021978021978, 0.21978021978021978, 0.10989010989010989, 0.054945054945054944, 0.054945054945054944, 0.054945054945054944, 0.054945054945054944, 0.054945054945054944, 0.04395604395604396,…
degree	OmniPath	94	0.273	[0.0, 0.02127659574468085, 0.0425531914893617, 0.06382978723404255, 0.0851063829787234, 0.09574468085106383, 0.11702127659574468, 0.13829787234042554, 0.1595744680851064, 0.18085106382978725, 0.20212765957446807, 0.22340425531914893, 0.24468085106382978, 0.2553191489361702, 0.2765957446808511, 0.2978723404255319, 0.3191489361702128, 0.3404255319148936, 0.3617021276595745, 0.3829787234042553, 0.40…	[1.0, 0.9787234042553191, 0.9468085106382979, 0.8829787234042553, 0.8617021276595744, 0.851063829787234, 0.8297872340425532, 0.7978723404255319, 0.7659574468085106, 0.7446808510638298, 0.723404255319149, 0.7021276595744681, 0.6702127659574468, 0.6595744680851063, 0.6170212765957447, 0.5638297872340425, 0.35106382978723405, 0.3404255319148936, 0.19148936170212766, 0.10638297872340426, 0.0531914893…
degree	Whole network	279	0.385	[0.0, 0.021505376344086023, 0.03942652329749104, 0.06093189964157706, 0.07885304659498207, 0.1003584229390681, 0.11827956989247312, 0.13978494623655913, 0.16129032258064516, 0.17921146953405018, 0.2007168458781362, 0.21863799283154123, 0.24014336917562723, 0.2616487455197133, 0.27956989247311825, 0.3010752688172043, 0.31899641577060933, 0.34050179211469533, 0.35842293906810035, 0.3799283154121863…	[1.0, 0.978494623655914, 0.9605734767025089, 0.9390681003584229, 0.921146953405018, 0.899641577060932, 0.8817204301075269, 0.8602150537634409, 0.8387096774193549, 0.8207885304659498, 0.7992831541218638, 0.7813620071684588, 0.7598566308243727, 0.7383512544802867, 0.7132616487455197, 0.6917562724014337, 0.6738351254480287, 0.6523297491039427, 0.6344086021505376, 0.6129032258064516, 0.59139784946236…
random	STRING	94	0.5	[0.0, 0.02127659574468085, 0.0425531914893617, 0.06382978723404255, 0.0851063829787234, 0.09574468085106383, 0.11702127659574468, 0.13829787234042554, 0.1595744680851064, 0.18085106382978725, 0.20212765957446807, 0.22340425531914893, 0.24468085106382978, 0.2553191489361702, 0.2765957446808511, 0.2978723404255319, 0.3191489361702128, 0.3404255319148936, 0.3617021276595745, 0.3829787234042553, 0.40…	[1.0, 0.9787234042553191, 0.9574468085106383, 0.9361702127659575, 0.9148936170212766, 0.9042553191489361, 0.8829787234042554, 0.8617021276595744, 0.8404255319148938, 0.8191489361702129, 0.7978723404255319, 0.776595744680851, 0.7553191489361702, 0.7446808510638298, 0.723404255319149, 0.7021276595744681, 0.6808510638297872, 0.6595744680851063, 0.6382978723404256, 0.6170212765957447, 0.5957446808510…
random	IntAct	91	0.419	[0.0, 0.02197802197802198, 0.04395604395604396, 0.054945054945054944, 0.07692307692307693, 0.0989010989010989, 0.12087912087912088, 0.14285714285714285, 0.16483516483516483, 0.17582417582417584, 0.1978021978021978, 0.21978021978021978, 0.24175824175824176, 0.26373626373626374, 0.27472527472527475, 0.2967032967032967, 0.31868131868131866, 0.34065934065934067, 0.3626373626373626, 0.3846153846153846…	[1.0, 0.973076923076923, 0.95, 0.9379120879120879, 0.9137362637362637, 0.8862637362637363, 0.8626373626373626, 0.839010989010989, 0.8137362637362637, 0.7994505494505495, 0.7774725274725275, 0.7505494505494505, 0.7236263736263736, 0.6879120879120879, 0.6697802197802198, 0.643956043956044, 0.6170329670329671, 0.5868131868131867, 0.554945054945055, 0.5230769230769231, 0.510989010989011, 0.4868131868…
random	OmniPath	94	0.478	[0.0, 0.02127659574468085, 0.0425531914893617, 0.06382978723404255, 0.0851063829787234, 0.09574468085106383, 0.11702127659574468, 0.13829787234042554, 0.1595744680851064, 0.18085106382978725, 0.20212765957446807, 0.22340425531914893, 0.24468085106382978, 0.2553191489361702, 0.2765957446808511, 0.2978723404255319, 0.3191489361702128, 0.3404255319148936, 0.3617021276595745, 0.3829787234042553, 0.40…	[1.0, 0.9781914893617021, 0.9569148936170213, 0.9351063829787234, 0.9138297872340425, 0.9031914893617021, 0.8819148936170214, 0.8601063829787234, 0.8388297872340426, 0.8164893617021276, 0.7952127659574468, 0.7739361702127658, 0.7521276595744681, 0.7414893617021276, 0.7196808510638297, 0.6962765957446809, 0.6728723404255319, 0.651595744680851, 0.6303191489361702, 0.6069148936170212, 0.581914893617…
random	Whole network	279	0.483	[0.0, 0.021505376344086023, 0.03942652329749104, 0.06093189964157706, 0.07885304659498207, 0.1003584229390681, 0.11827956989247312, 0.13978494623655913, 0.16129032258064516, 0.17921146953405018, 0.2007168458781362, 0.21863799283154123, 0.24014336917562723, 0.2616487455197133, 0.27956989247311825, 0.3010752688172043, 0.31899641577060933, 0.34050179211469533, 0.35842293906810035, 0.3799283154121863…	[1.0, 0.978494623655914, 0.9605734767025089, 0.9390681003584229, 0.921146953405018, 0.899641577060932, 0.8817204301075268, 0.8600358422939068, 0.8378136200716846, 0.8198924731182796, 0.7983870967741935, 0.7804659498207885, 0.7587813620071684, 0.7370967741935484, 0.7191756272401434, 0.6967741935483871, 0.678853046594982, 0.657168458781362, 0.6379928315412187, 0.6170250896057348, 0.5951612903225806…
