## Supplementary material for "Arena3D 3.0: a web server for exploring, analyzing, annotating and sharing multilayered networks in 3D": rob4_runtimes.csv

edges	nodes	task	seconds
1000	504	layout: Fruchterman-Reingold	0.055
1000	504	layout: Reingold-Tilford	0.001
1000	504	layout: Circle	0.001
1000	504	layout: Grid	0.001
1000	504	layout: Random	0.001
1000	504	layout: DrL	0.224
1000	504	layout: Graphopt	0.05
1000	504	layout: Kamada-Kawai	0.021
1000	504	layout: Large Graph Layout	0.022
1000	504	layout: Multidimensional Scaling	0.004
1000	504	layout: Sugiyama	0.005
1000	504	layout: UMAP	0.349
1000	504	alignment: soft 0.5	0.069
1000	504	alignment: anchor 0.5	0.054
1000	504	alignment: chain 0.5	0.053
1000	504	alignment: exact	0.015
1000	504	metric: Degree	0.001
1000	504	metric: Clustering Coefficient	0.001
1000	504	metric: Betweenness Centrality	0.004
1000	504	metric: Closeness Centrality	0.002
1000	504	metric: Eigenvector Centrality	0.002
1000	504	metric: PageRank	0.001
1000	504	metric: Coreness (k-core)	0.0
1000	504	metric: Eccentricity	0.001
1000	504	communities: Louvain	0.001
1000	504	communities: Walktrap	0.002
1000	504	communities: Fast Greedy	0.001
1000	504	communities: Label Propagation	0.001
1000	504	communities: Leiden	0.001
1000	504	communities: multiplex Leiden	0.015
1000	504	attack: degree, recalculated	0.005
1000	504	attack: random failure, 5 runs	0.015
5000	2504	layout: Fruchterman-Reingold	1.19
5000	2504	layout: Reingold-Tilford	0.026
5000	2504	layout: Circle	0.003
5000	2504	layout: Grid	0.003
5000	2504	layout: Random	0.003
5000	2504	layout: DrL	1.603
5000	2504	layout: Graphopt	1.234
5000	2504	layout: Kamada-Kawai	0.528
5000	2504	layout: Large Graph Layout	0.142
5000	2504	layout: Multidimensional Scaling	0.301
5000	2504	layout: Sugiyama	0.026
5000	2504	layout: UMAP	1.753
5000	2504	alignment: soft 0.5	1.564
5000	2504	alignment: anchor 0.5	1.24
5000	2504	alignment: chain 0.5	1.21
5000	2504	alignment: exact	0.316
5000	2504	metric: Degree	0.003
5000	2504	metric: Clustering Coefficient	0.003
5000	2504	metric: Betweenness Centrality	0.092
5000	2504	metric: Closeness Centrality	0.025
5000	2504	metric: Eigenvector Centrality	0.005
5000	2504	metric: PageRank	0.004
5000	2504	metric: Coreness (k-core)	0.002
5000	2504	metric: Eccentricity	0.024
5000	2504	communities: Louvain	0.008
5000	2504	communities: Walktrap	0.025
5000	2504	communities: Fast Greedy	0.005
5000	2504	communities: Label Propagation	0.009
5000	2504	communities: Leiden	0.006
5000	2504	communities: multiplex Leiden	0.085
5000	2504	attack: degree, recalculated	0.02
5000	2504	attack: random failure, 5 runs	0.065
10000	5004	layout: Fruchterman-Reingold	0.265
10000	5004	layout: Reingold-Tilford	0.112
10000	5004	layout: Circle	0.007
10000	5004	layout: Grid	0.006
10000	5004	layout: Random	0.007
10000	5004	layout: DrL	3.93
10000	5004	layout: Graphopt	5.444
10000	5004	layout: Kamada-Kawai	3.19
10000	5004	layout: Large Graph Layout	0.345
10000	5004	layout: Multidimensional Scaling	2.602
10000	5004	layout: Sugiyama	0.061
10000	5004	layout: UMAP	3.62
10000	5004	alignment: soft 0.5	0.422
10000	5004	alignment: anchor 0.5	0.277
10000	5004	alignment: chain 0.5	0.292
10000	5004	alignment: exact	0.15
10000	5004	metric: Degree	0.006
10000	5004	metric: Clustering Coefficient	0.006
10000	5004	metric: Betweenness Centrality	0.419
10000	5004	metric: Closeness Centrality	0.103
10000	5004	metric: Eigenvector Centrality	0.012
10000	5004	metric: PageRank	0.008
10000	5004	metric: Coreness (k-core)	0.005
10000	5004	metric: Eccentricity	0.104
10000	5004	communities: Louvain	0.027
10000	5004	communities: Walktrap	0.099
10000	5004	communities: Fast Greedy	0.013
10000	5004	communities: Label Propagation	0.019
10000	5004	communities: Leiden	0.013
10000	5004	communities: multiplex Leiden	0.174
10000	5004	attack: degree, recalculated	0.041
10000	5004	attack: random failure, 5 runs	0.129
