## Supplementary material for "Arena3D 3.0: a web server for exploring, analyzing, annotating and sharing multilayered networks in 3D": synthetic_multiplex.tsv

SourceNode	SourceLayer	TargetNode	TargetLayer	Weight
CDK1	Co-expression	PLK1	Co-expression	0.59
CDK1	Co-expression	AURKA	Co-expression	0.92
CDK1	Co-expression	CDC20	Co-expression	0.42
CDK1	Co-expression	MAD2L1	Co-expression	0.46
CDK1	Co-expression	E2F1	Co-expression	0.3
CDK1	Co-expression	RB1	Co-expression	0.56
CDK1	Co-expression	RPTOR	Co-expression	0.41
CCNB1	Co-expression	CDK2	Co-expression	0.48
CCNB1	Co-expression	MAD2L1	Co-expression	0.45
CCNB1	Co-expression	CDK4	Co-expression	0.44
CCNB1	Co-expression	CCND1	Co-expression	0.74
CDK2	Co-expression	CCNE1	Co-expression	0.49
CCNE1	Co-expression	PLK1	Co-expression	0.9
CCNE1	Co-expression	AURKA	Co-expression	0.9
CCNE1	Co-expression	CDC20	Co-expression	0.69
CCNE1	Co-expression	CDK4	Co-expression	0.39
CCNE1	Co-expression	E2F1	Co-expression	0.38
CCNE1	Co-expression	RB1	Co-expression	0.34
CCNE1	Co-expression	CDKN1A	Co-expression	0.52
CCNE1	Co-expression	BID	Co-expression	0.57
CCNA2	Co-expression	BUB1	Co-expression	0.53
CCNA2	Co-expression	MAD2L1	Co-expression	0.81
CCNA2	Co-expression	CCND1	Co-expression	0.88
PLK1	Co-expression	AURKA	Co-expression	0.45
PLK1	Co-expression	CDC20	Co-expression	0.71
PLK1	Co-expression	MAD2L1	Co-expression	0.67
PLK1	Co-expression	CCND1	Co-expression	0.87
PLK1	Co-expression	DUSP6	Co-expression	0.83
AURKA	Co-expression	MAD2L1	Co-expression	0.43
AURKA	Co-expression	CDK4	Co-expression	0.54
AURKA	Co-expression	CCND1	Co-expression	0.47
AURKA	Co-expression	E2F1	Co-expression	0.7
AURKA	Co-expression	GSK3B	Co-expression	0.57
BUB1	Co-expression	CDC20	Co-expression	0.32
BUB1	Co-expression	E2F1	Co-expression	0.77
BUB1	Co-expression	CDKN1A	Co-expression	0.32
BUB1	Co-expression	BAK1	Co-expression	0.5
CDC20	Co-expression	MAD2L1	Co-expression	0.82
CDC20	Co-expression	CCND1	Co-expression	0.49
CDC20	Co-expression	CDKN1A	Co-expression	0.8
MAD2L1	Co-expression	CCND1	Co-expression	0.63
CDK4	Co-expression	CCND1	Co-expression	0.5
CDK4	Co-expression	CDKN1A	Co-expression	0.64
CCND1	Co-expression	LRP6	Co-expression	0.32
E2F1	Co-expression	RB1	Co-expression	0.55
E2F1	Co-expression	CDKN1A	Co-expression	0.55
CDKN1A	Co-expression	MTOR	Co-expression	0.44
MAPK1	Co-expression	BRAF	Co-expression	0.62
MAPK1	Co-expression	HRAS	Co-expression	0.43
MAPK1	Co-expression	GRB2	Co-expression	0.79
MAPK1	Co-expression	EGFR	Co-expression	0.41
MAPK1	Co-expression	ELK1	Co-expression	0.53
MAPK1	Co-expression	JUN	Co-expression	0.53
MAPK1	Co-expression	DUSP6	Co-expression	0.98
MAPK3	Co-expression	KRAS	Co-expression	0.68
MAPK3	Co-expression	HRAS	Co-expression	0.85
MAPK3	Co-expression	EGFR	Co-expression	0.7
MAPK3	Co-expression	WNT3A	Co-expression	0.81
MAP2K2	Co-expression	GRB2	Co-expression	0.95
MAP2K2	Co-expression	EGFR	Co-expression	0.88
MAP2K2	Co-expression	JUN	Co-expression	0.88
BRAF	Co-expression	SOS1	Co-expression	0.8
BRAF	Co-expression	ELK1	Co-expression	0.9
BRAF	Co-expression	FOS	Co-expression	0.63
KRAS	Co-expression	EGFR	Co-expression	0.7
KRAS	Co-expression	ELK1	Co-expression	0.38
HRAS	Co-expression	SOS1	Co-expression	0.57
HRAS	Co-expression	DUSP6	Co-expression	0.34
HRAS	Co-expression	RAD51	Co-expression	0.48
GRB2	Co-expression	EGFR	Co-expression	0.43
GRB2	Co-expression	ELK1	Co-expression	0.79
GRB2	Co-expression	FOS	Co-expression	0.7
GRB2	Co-expression	JUN	Co-expression	0.66
GRB2	Co-expression	DUSP6	Co-expression	0.33
SOS1	Co-expression	JUN	Co-expression	0.4
EGFR	Co-expression	FOS	Co-expression	0.48
EGFR	Co-expression	JUN	Co-expression	0.55
EGFR	Co-expression	GSK3B	Co-expression	0.88
ELK1	Co-expression	FOS	Co-expression	0.66
FOS	Co-expression	JUN	Co-expression	0.47
FOS	Co-expression	DUSP6	Co-expression	0.6
PIK3CA	Co-expression	RPTOR	Co-expression	0.67
PIK3CA	Co-expression	TSC1	Co-expression	0.52
PIK3CA	Co-expression	GSK3B	Co-expression	0.93
PIK3R1	Co-expression	PTEN	Co-expression	0.31
PIK3R1	Co-expression	MTOR	Co-expression	0.8
PIK3R1	Co-expression	RPTOR	Co-expression	0.42
PIK3R1	Co-expression	RICTOR	Co-expression	0.37
PIK3R1	Co-expression	RHEB	Co-expression	0.61
PIK3R1	Co-expression	FOXO3	Co-expression	0.34
AKT1	Co-expression	AKT2	Co-expression	0.76
AKT1	Co-expression	PTEN	Co-expression	0.41
AKT1	Co-expression	MTOR	Co-expression	0.49
AKT1	Co-expression	RICTOR	Co-expression	0.61
AKT1	Co-expression	RHEB	Co-expression	0.55
AKT1	Co-expression	GSK3B	Co-expression	0.97
AKT1	Co-expression	IRS1	Co-expression	0.97
AKT2	Co-expression	MTOR	Co-expression	0.49
AKT2	Co-expression	RPTOR	Co-expression	0.78
AKT2	Co-expression	TSC1	Co-expression	0.59
AKT2	Co-expression	FOXO3	Co-expression	0.89
AKT2	Co-expression	GSK3B	Co-expression	0.74
AKT2	Co-expression	IRS1	Co-expression	0.38
AKT2	Co-expression	MCL1	Co-expression	0.88
PTEN	Co-expression	RHEB	Co-expression	0.79
PDK1	Co-expression	MTOR	Co-expression	0.34
PDK1	Co-expression	RPTOR	Co-expression	0.44
PDK1	Co-expression	TSC2	Co-expression	0.53
PDK1	Co-expression	FOXO3	Co-expression	0.42
PDK1	Co-expression	GSK3B	Co-expression	0.31
MTOR	Co-expression	IRS1	Co-expression	0.51
MTOR	Co-expression	MRE11	Co-expression	0.89
RPTOR	Co-expression	TSC1	Co-expression	0.7
RPTOR	Co-expression	GSK3B	Co-expression	0.54
RICTOR	Co-expression	TSC1	Co-expression	0.42
RICTOR	Co-expression	GSK3B	Co-expression	0.84
RICTOR	Co-expression	IRS1	Co-expression	0.47
TSC1	Co-expression	RHEB	Co-expression	0.78
TSC1	Co-expression	FOXO3	Co-expression	0.4
TSC2	Co-expression	RHEB	Co-expression	0.65
TSC2	Co-expression	FOXO3	Co-expression	0.7
GSK3B	Co-expression	IRS1	Co-expression	0.67
BRCA1	Co-expression	BRCA2	Co-expression	0.38
BRCA1	Co-expression	ATM	Co-expression	0.94
BRCA1	Co-expression	ATR	Co-expression	0.82
BRCA1	Co-expression	CHEK2	Co-expression	0.42
BRCA1	Co-expression	MDC1	Co-expression	0.54
BRCA1	Co-expression	NBN	Co-expression	0.46
BRCA2	Co-expression	RAD51	Co-expression	0.42
BRCA2	Co-expression	ATM	Co-expression	0.35
BRCA2	Co-expression	ATR	Co-expression	0.66
BRCA2	Co-expression	CHEK2	Co-expression	0.69
BRCA2	Co-expression	TP53BP1	Co-expression	0.31
RAD51	Co-expression	ATR	Co-expression	0.82
RAD51	Co-expression	XRCC1	Co-expression	0.74
RAD51	Co-expression	MRE11	Co-expression	0.8
RAD51	Co-expression	NBN	Co-expression	0.67
ATM	Co-expression	ATR	Co-expression	0.88
ATM	Co-expression	TP53BP1	Co-expression	0.41
ATM	Co-expression	MDC1	Co-expression	0.37
ATM	Co-expression	H2AX	Co-expression	0.86
ATM	Co-expression	MRE11	Co-expression	0.58
ATR	Co-expression	TP53BP1	Co-expression	0.33
ATR	Co-expression	H2AX	Co-expression	0.8
ATR	Co-expression	XRCC1	Co-expression	0.59
ATR	Co-expression	NBN	Co-expression	0.57
CHEK2	Co-expression	TP53BP1	Co-expression	0.33
CHEK2	Co-expression	MRE11	Co-expression	0.45
CHEK2	Co-expression	NBN	Co-expression	0.87
CHEK2	Co-expression	RAD50	Co-expression	0.36
TP53BP1	Co-expression	PARP1	Co-expression	0.44
TP53BP1	Co-expression	MRE11	Co-expression	0.68
TP53BP1	Co-expression	NBN	Co-expression	0.62
MDC1	Co-expression	XRCC1	Co-expression	0.95
H2AX	Co-expression	XRCC1	Co-expression	0.89
H2AX	Co-expression	PARP1	Co-expression	0.86
H2AX	Co-expression	NBN	Co-expression	0.32
H2AX	Co-expression	RAD50	Co-expression	0.75
XRCC1	Co-expression	MRE11	Co-expression	0.95
XRCC1	Co-expression	NBN	Co-expression	0.72
PARP1	Co-expression	MRE11	Co-expression	0.96
PARP1	Co-expression	NBN	Co-expression	0.89
MRE11	Co-expression	RAD50	Co-expression	0.48
NBN	Co-expression	RAD50	Co-expression	0.81
TP53	Co-expression	MDM2	Co-expression	0.85
TP53	Co-expression	MCL1	Co-expression	0.36
TP53	Co-expression	APAF1	Co-expression	0.72
TP53	Co-expression	FAS	Co-expression	0.64
MDM2	Co-expression	BCL2L1	Co-expression	0.78
MDM2	Co-expression	MCL1	Co-expression	0.88
MDM2	Co-expression	CASP8	Co-expression	0.49
MDM2	Co-expression	APAF1	Co-expression	0.46
MDM2	Co-expression	LEF1	Co-expression	0.42
BAX	Co-expression	BAK1	Co-expression	0.69
BAX	Co-expression	MCL1	Co-expression	0.95
BAX	Co-expression	APAF1	Co-expression	0.74
BAX	Co-expression	FAS	Co-expression	0.76
BAK1	Co-expression	MCL1	Co-expression	0.53
BAK1	Co-expression	CASP8	Co-expression	0.97
BAK1	Co-expression	APAF1	Co-expression	0.71
BAK1	Co-expression	BID	Co-expression	0.57
BCL2	Co-expression	BCL2L1	Co-expression	0.7
BCL2	Co-expression	CASP9	Co-expression	0.4
BCL2	Co-expression	BID	Co-expression	0.82
BCL2	Co-expression	FAS	Co-expression	0.52
BCL2L1	Co-expression	CASP8	Co-expression	0.44
MCL1	Co-expression	CASP8	Co-expression	0.88
MCL1	Co-expression	APAF1	Co-expression	0.96
MCL1	Co-expression	CYCS	Co-expression	0.47
MCL1	Co-expression	BID	Co-expression	0.68
CASP8	Co-expression	APAF1	Co-expression	0.43
CASP9	Co-expression	CYCS	Co-expression	0.77
APAF1	Co-expression	CYCS	Co-expression	0.46
APAF1	Co-expression	BID	Co-expression	0.77
CYCS	Co-expression	FAS	Co-expression	0.46
BID	Co-expression	FAS	Co-expression	0.74
CTNNB1	Co-expression	APC	Co-expression	0.69
CTNNB1	Co-expression	LEF1	Co-expression	0.44
CTNNB1	Co-expression	WNT3A	Co-expression	0.9
CTNNB1	Co-expression	SFRP1	Co-expression	0.55
CTNNB1	Co-expression	DKK1	Co-expression	0.74
APC	Co-expression	AXIN2	Co-expression	0.33
APC	Co-expression	GSK3A	Co-expression	0.55
APC	Co-expression	TCF7L2	Co-expression	0.37
APC	Co-expression	LEF1	Co-expression	0.84
AXIN1	Co-expression	GSK3A	Co-expression	0.38
AXIN1	Co-expression	DVL1	Co-expression	0.48
AXIN1	Co-expression	TCF7L2	Co-expression	0.94
AXIN1	Co-expression	DKK1	Co-expression	0.87
AXIN2	Co-expression	LRP6	Co-expression	0.31
AXIN2	Co-expression	FZD1	Co-expression	0.71
AXIN2	Co-expression	DVL1	Co-expression	0.31
AXIN2	Co-expression	MYC	Co-expression	0.92
AXIN2	Co-expression	SFRP1	Co-expression	0.53
GSK3A	Co-expression	TCF7L2	Co-expression	0.47
GSK3A	Co-expression	WNT3A	Co-expression	0.37
GSK3A	Co-expression	CCND2	Co-expression	0.44
LRP6	Co-expression	LEF1	Co-expression	0.81
LRP6	Co-expression	WNT3A	Co-expression	0.63
LRP6	Co-expression	MYC	Co-expression	0.77
LRP6	Co-expression	SFRP1	Co-expression	0.75
FZD1	Co-expression	TCF7L2	Co-expression	0.94
FZD1	Co-expression	WNT3A	Co-expression	0.47
FZD1	Co-expression	CCND2	Co-expression	0.57
DVL1	Co-expression	WNT3A	Co-expression	0.37
DVL1	Co-expression	SFRP1	Co-expression	0.33
DVL1	Co-expression	DKK1	Co-expression	0.95
TCF7L2	Co-expression	LEF1	Co-expression	0.77
TCF7L2	Co-expression	SFRP1	Co-expression	0.41
TCF7L2	Co-expression	DKK1	Co-expression	0.83
LEF1	Co-expression	WNT3A	Co-expression	0.98
LEF1	Co-expression	CCND2	Co-expression	0.86
LEF1	Co-expression	SFRP1	Co-expression	0.66
LEF1	Co-expression	DKK1	Co-expression	0.85
WNT3A	Co-expression	SFRP1	Co-expression	0.9
SFRP1	Co-expression	DKK1	Co-expression	0.34
CDK1	Protein interactions	CCNB1	Protein interactions	0.68
CDK1	Protein interactions	CCNE1	Protein interactions	0.67
CDK1	Protein interactions	PLK1	Protein interactions	0.96
CDK1	Protein interactions	AURKA	Protein interactions	0.94
CDK1	Protein interactions	MAD2L1	Protein interactions	0.45
CDK1	Protein interactions	CDK4	Protein interactions	0.93
CDK1	Protein interactions	CCND1	Protein interactions	0.48
CDK1	Protein interactions	CDKN1A	Protein interactions	0.61
CDK1	Protein interactions	HRAS	Protein interactions	0.78
CDK1	Protein interactions	PDK1	Protein interactions	0.55
CDK1	Protein interactions	MRE11	Protein interactions	0.88
CDK1	Protein interactions	BAK1	Protein interactions	0.43
CDK1	Protein interactions	LEF1	Protein interactions	0.9
CCNB1	Protein interactions	CCNE1	Protein interactions	0.56
CCNB1	Protein interactions	PLK1	Protein interactions	0.47
CCNB1	Protein interactions	BUB1	Protein interactions	0.57
CCNB1	Protein interactions	MAD2L1	Protein interactions	0.44
CCNB1	Protein interactions	CDK4	Protein interactions	0.57
CDK2	Protein interactions	BUB1	Protein interactions	0.46
CDK2	Protein interactions	CDK4	Protein interactions	0.45
CDK2	Protein interactions	CCND1	Protein interactions	0.61
CDK2	Protein interactions	E2F1	Protein interactions	0.43
CDK2	Protein interactions	BRCA2	Protein interactions	0.73
CCNE1	Protein interactions	CDC20	Protein interactions	0.47
CCNE1	Protein interactions	CDKN1A	Protein interactions	0.35
CCNE1	Protein interactions	AKT1	Protein interactions	0.63
CCNA2	Protein interactions	PLK1	Protein interactions	0.48
CCNA2	Protein interactions	CCND1	Protein interactions	0.31
CCNA2	Protein interactions	CDKN1A	Protein interactions	0.35
CCNA2	Protein interactions	MAPK1	Protein interactions	0.42
CCNA2	Protein interactions	MAP2K2	Protein interactions	0.46
PLK1	Protein interactions	MAD2L1	Protein interactions	0.52
PLK1	Protein interactions	CCND1	Protein interactions	0.41
PLK1	Protein interactions	E2F1	Protein interactions	0.84
AURKA	Protein interactions	MAD2L1	Protein interactions	0.42
AURKA	Protein interactions	E2F1	Protein interactions	0.39
AURKA	Protein interactions	RB1	Protein interactions	0.98
AURKA	Protein interactions	CDKN1A	Protein interactions	0.48
BUB1	Protein interactions	CDC20	Protein interactions	0.87
BUB1	Protein interactions	RB1	Protein interactions	0.96
BUB1	Protein interactions	AKT1	Protein interactions	0.86
CDC20	Protein interactions	CDKN1A	Protein interactions	0.51
MAD2L1	Protein interactions	CDK4	Protein interactions	0.62
MAD2L1	Protein interactions	RB1	Protein interactions	0.84
MAD2L1	Protein interactions	CDKN1A	Protein interactions	0.44
CCND1	Protein interactions	RB1	Protein interactions	0.43
CCND1	Protein interactions	CDKN1A	Protein interactions	0.55
E2F1	Protein interactions	RB1	Protein interactions	0.84
E2F1	Protein interactions	CDKN1A	Protein interactions	0.49
RB1	Protein interactions	CDKN1A	Protein interactions	0.93
CDKN1A	Protein interactions	ELK1	Protein interactions	0.33
CDKN1A	Protein interactions	AKT1	Protein interactions	0.59
MAPK1	Protein interactions	MAP2K1	Protein interactions	0.6
MAPK1	Protein interactions	MAP2K2	Protein interactions	0.83
MAPK1	Protein interactions	BRAF	Protein interactions	0.88
MAPK1	Protein interactions	RAF1	Protein interactions	0.36
MAPK1	Protein interactions	KRAS	Protein interactions	0.57
MAPK1	Protein interactions	HRAS	Protein interactions	0.84
MAPK1	Protein interactions	GRB2	Protein interactions	0.77
MAPK1	Protein interactions	EGFR	Protein interactions	0.65
MAPK1	Protein interactions	FOS	Protein interactions	0.43
MAPK1	Protein interactions	JUN	Protein interactions	0.36
MAPK1	Protein interactions	CASP9	Protein interactions	0.46
MAP2K1	Protein interactions	BRAF	Protein interactions	0.65
MAP2K1	Protein interactions	KRAS	Protein interactions	0.77
MAP2K1	Protein interactions	SOS1	Protein interactions	0.95
MAP2K1	Protein interactions	FOS	Protein interactions	0.64
MAP2K1	Protein interactions	JUN	Protein interactions	0.78
MAP2K1	Protein interactions	CHEK1	Protein interactions	0.36
MAP2K1	Protein interactions	MDM2	Protein interactions	0.33
MAP2K2	Protein interactions	HRAS	Protein interactions	0.67
MAP2K2	Protein interactions	GRB2	Protein interactions	0.84
MAP2K2	Protein interactions	FOS	Protein interactions	0.95
BRAF	Protein interactions	KRAS	Protein interactions	0.9
BRAF	Protein interactions	SOS1	Protein interactions	0.84
BRAF	Protein interactions	ELK1	Protein interactions	0.93
BRAF	Protein interactions	AKT1	Protein interactions	0.57
RAF1	Protein interactions	ELK1	Protein interactions	0.48
RAF1	Protein interactions	PTEN	Protein interactions	0.37
KRAS	Protein interactions	HRAS	Protein interactions	0.97
KRAS	Protein interactions	FOS	Protein interactions	0.42
HRAS	Protein interactions	GRB2	Protein interactions	0.35
HRAS	Protein interactions	SOS1	Protein interactions	0.74
HRAS	Protein interactions	EGFR	Protein interactions	0.41
HRAS	Protein interactions	ELK1	Protein interactions	0.5
GRB2	Protein interactions	ELK1	Protein interactions	0.49
GRB2	Protein interactions	PTEN	Protein interactions	0.86
SOS1	Protein interactions	FOS	Protein interactions	0.75
SOS1	Protein interactions	TP53	Protein interactions	0.83
EGFR	Protein interactions	ELK1	Protein interactions	0.56
ELK1	Protein interactions	FOS	Protein interactions	0.61
ELK1	Protein interactions	TP53	Protein interactions	0.41
FOS	Protein interactions	JUN	Protein interactions	0.65
JUN	Protein interactions	SFRP1	Protein interactions	0.97
PIK3CA	Protein interactions	PIK3R1	Protein interactions	0.32
PIK3CA	Protein interactions	AKT1	Protein interactions	0.8
PIK3CA	Protein interactions	PDK1	Protein interactions	0.5
PIK3CA	Protein interactions	TSC2	Protein interactions	0.89
PIK3CA	Protein interactions	RHEB	Protein interactions	0.8
PIK3R1	Protein interactions	AKT1	Protein interactions	0.65
PIK3R1	Protein interactions	AKT2	Protein interactions	0.96
PIK3R1	Protein interactions	RICTOR	Protein interactions	0.98
PIK3R1	Protein interactions	TSC1	Protein interactions	0.35
PIK3R1	Protein interactions	RHEB	Protein interactions	0.64
PIK3R1	Protein interactions	CTNNB1	Protein interactions	0.57
AKT1	Protein interactions	AKT2	Protein interactions	0.72
AKT1	Protein interactions	RPTOR	Protein interactions	0.91
AKT1	Protein interactions	TSC1	Protein interactions	0.94
AKT1	Protein interactions	GSK3B	Protein interactions	0.7
AKT1	Protein interactions	IRS1	Protein interactions	0.51
AKT1	Protein interactions	PARP1	Protein interactions	0.62
AKT1	Protein interactions	CASP8	Protein interactions	0.52
AKT1	Protein interactions	XIAP	Protein interactions	0.75
AKT2	Protein interactions	RICTOR	Protein interactions	0.69
AKT2	Protein interactions	RHEB	Protein interactions	0.49
AKT2	Protein interactions	BID	Protein interactions	0.91
PTEN	Protein interactions	MTOR	Protein interactions	0.48
PTEN	Protein interactions	RICTOR	Protein interactions	0.9
PTEN	Protein interactions	TSC2	Protein interactions	0.79
PTEN	Protein interactions	GSK3B	Protein interactions	0.84
MTOR	Protein interactions	TSC2	Protein interactions	0.83
MTOR	Protein interactions	IRS1	Protein interactions	0.86
RPTOR	Protein interactions	RICTOR	Protein interactions	0.85
RPTOR	Protein interactions	GSK3B	Protein interactions	0.35
RICTOR	Protein interactions	TSC1	Protein interactions	0.61
RICTOR	Protein interactions	IRS1	Protein interactions	0.46
RICTOR	Protein interactions	APC	Protein interactions	0.48
TSC1	Protein interactions	TSC2	Protein interactions	0.52
TSC1	Protein interactions	GSK3B	Protein interactions	0.54
TSC1	Protein interactions	CTNNB1	Protein interactions	0.89
TSC2	Protein interactions	GSK3B	Protein interactions	0.67
TSC2	Protein interactions	TP53	Protein interactions	0.79
RHEB	Protein interactions	GSK3B	Protein interactions	0.84
GSK3B	Protein interactions	TP53	Protein interactions	0.95
GSK3B	Protein interactions	AXIN1	Protein interactions	0.59
BRCA2	Protein interactions	CHEK1	Protein interactions	0.45
BRCA2	Protein interactions	CHEK2	Protein interactions	0.81
RAD51	Protein interactions	CHEK1	Protein interactions	0.63
RAD51	Protein interactions	CHEK2	Protein interactions	0.34
RAD51	Protein interactions	H2AX	Protein interactions	0.48
ATM	Protein interactions	CHEK1	Protein interactions	0.46
ATM	Protein interactions	CHEK2	Protein interactions	0.7
ATM	Protein interactions	TP53BP1	Protein interactions	0.61
ATM	Protein interactions	H2AX	Protein interactions	0.8
ATM	Protein interactions	PARP1	Protein interactions	0.96
ATM	Protein interactions	NBN	Protein interactions	0.72
ATM	Protein interactions	RAD50	Protein interactions	0.59
ATM	Protein interactions	BAK1	Protein interactions	0.39
ATR	Protein interactions	RAD50	Protein interactions	0.98
ATR	Protein interactions	LRP6	Protein interactions	0.8
CHEK1	Protein interactions	CHEK2	Protein interactions	0.5
CHEK1	Protein interactions	RAD50	Protein interactions	0.33
CHEK2	Protein interactions	MDC1	Protein interactions	0.49
CHEK2	Protein interactions	H2AX	Protein interactions	0.99
CHEK2	Protein interactions	PARP1	Protein interactions	0.73
CHEK2	Protein interactions	NBN	Protein interactions	0.61
TP53BP1	Protein interactions	MDC1	Protein interactions	0.9
TP53BP1	Protein interactions	PARP1	Protein interactions	0.78
TP53BP1	Protein interactions	RAD50	Protein interactions	0.76
MDC1	Protein interactions	MRE11	Protein interactions	0.79
H2AX	Protein interactions	NBN	Protein interactions	0.36
H2AX	Protein interactions	RAD50	Protein interactions	0.97
MRE11	Protein interactions	NBN	Protein interactions	0.8
RAD50	Protein interactions	CTNNB1	Protein interactions	0.55
TP53	Protein interactions	BAX	Protein interactions	0.68
TP53	Protein interactions	CASP8	Protein interactions	0.56
TP53	Protein interactions	CYCS	Protein interactions	0.97
TP53	Protein interactions	BID	Protein interactions	0.32
TP53	Protein interactions	FAS	Protein interactions	0.69
TP53	Protein interactions	WNT3A	Protein interactions	0.59
MDM2	Protein interactions	BAX	Protein interactions	0.8
MDM2	Protein interactions	BCL2	Protein interactions	0.94
MDM2	Protein interactions	MCL1	Protein interactions	0.79
MDM2	Protein interactions	CASP9	Protein interactions	0.35
BAX	Protein interactions	BAK1	Protein interactions	0.9
BAX	Protein interactions	BCL2	Protein interactions	0.68
BAX	Protein interactions	CASP8	Protein interactions	0.95
BAX	Protein interactions	CYCS	Protein interactions	0.59
BAX	Protein interactions	FAS	Protein interactions	0.36
BAK1	Protein interactions	MCL1	Protein interactions	0.71
BAK1	Protein interactions	CASP9	Protein interactions	0.35
BAK1	Protein interactions	BID	Protein interactions	0.46
BCL2	Protein interactions	CASP8	Protein interactions	0.82
BCL2	Protein interactions	BID	Protein interactions	0.73
MCL1	Protein interactions	CYCS	Protein interactions	0.78
CASP8	Protein interactions	CYCS	Protein interactions	0.35
CASP8	Protein interactions	BID	Protein interactions	0.6
CASP8	Protein interactions	XIAP	Protein interactions	0.67
CASP9	Protein interactions	XIAP	Protein interactions	0.51
CYCS	Protein interactions	BID	Protein interactions	0.32
BID	Protein interactions	XIAP	Protein interactions	0.59
BID	Protein interactions	FAS	Protein interactions	0.81
XIAP	Protein interactions	FAS	Protein interactions	0.3
CTNNB1	Protein interactions	APC	Protein interactions	0.82
CTNNB1	Protein interactions	FZD1	Protein interactions	0.89
CTNNB1	Protein interactions	LEF1	Protein interactions	0.59
CTNNB1	Protein interactions	WNT3A	Protein interactions	0.35
CTNNB1	Protein interactions	MYC	Protein interactions	0.52
CTNNB1	Protein interactions	CCND2	Protein interactions	0.33
APC	Protein interactions	LRP6	Protein interactions	0.81
APC	Protein interactions	LEF1	Protein interactions	0.7
APC	Protein interactions	MYC	Protein interactions	0.4
AXIN1	Protein interactions	LRP6	Protein interactions	0.48
AXIN1	Protein interactions	DVL1	Protein interactions	0.51
LRP6	Protein interactions	LEF1	Protein interactions	0.99
LRP6	Protein interactions	MYC	Protein interactions	0.38
LRP6	Protein interactions	CCND2	Protein interactions	0.76
LRP6	Protein interactions	SFRP1	Protein interactions	0.31
FZD1	Protein interactions	DVL1	Protein interactions	0.48
FZD1	Protein interactions	WNT3A	Protein interactions	0.3
FZD1	Protein interactions	MYC	Protein interactions	0.47
FZD1	Protein interactions	CCND2	Protein interactions	0.59
FZD1	Protein interactions	DKK1	Protein interactions	0.31
DVL1	Protein interactions	CCND2	Protein interactions	0.46
LEF1	Protein interactions	WNT3A	Protein interactions	0.87
LEF1	Protein interactions	CCND2	Protein interactions	0.65
LEF1	Protein interactions	DKK1	Protein interactions	0.52
MYC	Protein interactions	SFRP1	Protein interactions	0.31
SFRP1	Protein interactions	DKK1	Protein interactions	0.84
CDK1	Genetic interactions	CDK4	Genetic interactions	0.31
CCNB1	Genetic interactions	CCND1	Genetic interactions	0.91
CCNB1	Genetic interactions	E2F1	Genetic interactions	0.47
CCNB1	Genetic interactions	RB1	Genetic interactions	0.66
CCNB1	Genetic interactions	BRCA1	Genetic interactions	0.73
CDK2	Genetic interactions	CDC20	Genetic interactions	0.45
CDK2	Genetic interactions	MAD2L1	Genetic interactions	0.73
CDK2	Genetic interactions	E2F1	Genetic interactions	0.31
AURKA	Genetic interactions	E2F1	Genetic interactions	0.45
AURKA	Genetic interactions	RB1	Genetic interactions	0.32
AURKA	Genetic interactions	ELK1	Genetic interactions	0.55
CDC20	Genetic interactions	CDK4	Genetic interactions	0.79
CDC20	Genetic interactions	CCND1	Genetic interactions	0.99
MAD2L1	Genetic interactions	CDK4	Genetic interactions	0.55
MAD2L1	Genetic interactions	CDKN1A	Genetic interactions	0.46
CDK4	Genetic interactions	E2F1	Genetic interactions	0.96
CCND1	Genetic interactions	CDKN1A	Genetic interactions	0.87
MAPK1	Genetic interactions	MAPK3	Genetic interactions	0.52
MAPK1	Genetic interactions	MAP2K1	Genetic interactions	0.44
MAPK1	Genetic interactions	SOS1	Genetic interactions	0.89
MAPK1	Genetic interactions	FOS	Genetic interactions	0.79
MAPK3	Genetic interactions	KRAS	Genetic interactions	0.65
MAPK3	Genetic interactions	SOS1	Genetic interactions	0.48
MAPK3	Genetic interactions	PARP1	Genetic interactions	0.49
MAP2K1	Genetic interactions	FOS	Genetic interactions	0.97
MAP2K2	Genetic interactions	BRAF	Genetic interactions	0.86
MAP2K2	Genetic interactions	EGFR	Genetic interactions	0.33
MAP2K2	Genetic interactions	FOS	Genetic interactions	0.94
MAP2K2	Genetic interactions	DUSP6	Genetic interactions	0.37
MAP2K2	Genetic interactions	PARP1	Genetic interactions	0.66
BRAF	Genetic interactions	SOS1	Genetic interactions	0.86
RAF1	Genetic interactions	GRB2	Genetic interactions	0.85
RAF1	Genetic interactions	FOS	Genetic interactions	0.37
KRAS	Genetic interactions	SOS1	Genetic interactions	0.92
KRAS	Genetic interactions	DUSP6	Genetic interactions	1.0
KRAS	Genetic interactions	BRCA1	Genetic interactions	0.74
KRAS	Genetic interactions	CTNNB1	Genetic interactions	0.59
KRAS	Genetic interactions	APC	Genetic interactions	0.39
KRAS	Genetic interactions	TCF7L2	Genetic interactions	0.38
GRB2	Genetic interactions	SOS1	Genetic interactions	0.43
GRB2	Genetic interactions	EGFR	Genetic interactions	0.69
GRB2	Genetic interactions	JUN	Genetic interactions	0.68
SOS1	Genetic interactions	JUN	Genetic interactions	0.35
EGFR	Genetic interactions	FOS	Genetic interactions	0.55
FOS	Genetic interactions	PTEN	Genetic interactions	0.78
FOS	Genetic interactions	CASP8	Genetic interactions	0.33
PIK3CA	Genetic interactions	PTEN	Genetic interactions	0.3
PIK3CA	Genetic interactions	GSK3B	Genetic interactions	1.0
PIK3CA	Genetic interactions	APAF1	Genetic interactions	1.0
AKT2	Genetic interactions	TSC1	Genetic interactions	0.93
AKT2	Genetic interactions	LRP6	Genetic interactions	0.55
PTEN	Genetic interactions	PDK1	Genetic interactions	0.32
PTEN	Genetic interactions	FOXO3	Genetic interactions	0.98
PTEN	Genetic interactions	IRS1	Genetic interactions	0.94
PTEN	Genetic interactions	RAD51	Genetic interactions	0.74
PTEN	Genetic interactions	NBN	Genetic interactions	0.37
MTOR	Genetic interactions	RPTOR	Genetic interactions	0.78
MTOR	Genetic interactions	GSK3B	Genetic interactions	0.72
MTOR	Genetic interactions	IRS1	Genetic interactions	0.96
RPTOR	Genetic interactions	RICTOR	Genetic interactions	0.75
RPTOR	Genetic interactions	TSC1	Genetic interactions	0.32
RPTOR	Genetic interactions	TSC2	Genetic interactions	0.42
RPTOR	Genetic interactions	IRS1	Genetic interactions	0.67
RICTOR	Genetic interactions	TSC1	Genetic interactions	0.56
TSC2	Genetic interactions	FOXO3	Genetic interactions	0.38
TSC2	Genetic interactions	IRS1	Genetic interactions	0.83
RHEB	Genetic interactions	FOXO3	Genetic interactions	0.63
RHEB	Genetic interactions	BRCA1	Genetic interactions	0.37
BRCA1	Genetic interactions	RAD51	Genetic interactions	0.43
BRCA1	Genetic interactions	CHEK1	Genetic interactions	0.93
BRCA1	Genetic interactions	CHEK2	Genetic interactions	0.69
BRCA1	Genetic interactions	XRCC1	Genetic interactions	0.74
BRCA1	Genetic interactions	MRE11	Genetic interactions	0.34
BRCA1	Genetic interactions	NBN	Genetic interactions	0.91
BRCA2	Genetic interactions	RAD51	Genetic interactions	0.8
BRCA2	Genetic interactions	CHEK2	Genetic interactions	0.46
BRCA2	Genetic interactions	BAX	Genetic interactions	0.58
RAD51	Genetic interactions	PARP1	Genetic interactions	0.55
CHEK1	Genetic interactions	PARP1	Genetic interactions	0.58
CHEK1	Genetic interactions	MRE11	Genetic interactions	0.73
CHEK1	Genetic interactions	CYCS	Genetic interactions	0.93
CHEK2	Genetic interactions	NBN	Genetic interactions	0.71
TP53BP1	Genetic interactions	PARP1	Genetic interactions	0.98
XRCC1	Genetic interactions	PARP1	Genetic interactions	0.8
PARP1	Genetic interactions	MRE11	Genetic interactions	0.5
MDM2	Genetic interactions	BCL2L1	Genetic interactions	0.7
MDM2	Genetic interactions	CASP3	Genetic interactions	0.84
MDM2	Genetic interactions	CASP8	Genetic interactions	0.8
MDM2	Genetic interactions	BID	Genetic interactions	0.89
BAX	Genetic interactions	BAK1	Genetic interactions	0.73
BAX	Genetic interactions	BCL2L1	Genetic interactions	0.77
BAX	Genetic interactions	MCL1	Genetic interactions	0.98
BAX	Genetic interactions	APAF1	Genetic interactions	0.81
BAK1	Genetic interactions	BCL2	Genetic interactions	0.81
BAK1	Genetic interactions	BCL2L1	Genetic interactions	0.73
BAK1	Genetic interactions	CASP8	Genetic interactions	0.63
BAK1	Genetic interactions	CASP9	Genetic interactions	0.31
BCL2	Genetic interactions	CASP3	Genetic interactions	0.73
BCL2	Genetic interactions	CASP9	Genetic interactions	0.84
BCL2	Genetic interactions	APAF1	Genetic interactions	0.86
BCL2L1	Genetic interactions	MCL1	Genetic interactions	0.41
BCL2L1	Genetic interactions	CASP9	Genetic interactions	0.95
MCL1	Genetic interactions	CASP9	Genetic interactions	0.48
MCL1	Genetic interactions	CYCS	Genetic interactions	0.85
CASP8	Genetic interactions	BID	Genetic interactions	0.64
CASP9	Genetic interactions	BID	Genetic interactions	0.66
CYCS	Genetic interactions	APC	Genetic interactions	0.33
CTNNB1	Genetic interactions	AXIN2	Genetic interactions	0.49
CTNNB1	Genetic interactions	MYC	Genetic interactions	0.38
APC	Genetic interactions	MYC	Genetic interactions	0.43
APC	Genetic interactions	SFRP1	Genetic interactions	0.7
AXIN1	Genetic interactions	AXIN2	Genetic interactions	0.91
AXIN1	Genetic interactions	FZD1	Genetic interactions	0.31
AXIN1	Genetic interactions	TCF7L2	Genetic interactions	0.69
AXIN1	Genetic interactions	LEF1	Genetic interactions	0.63
AXIN1	Genetic interactions	CCND2	Genetic interactions	0.89
AXIN2	Genetic interactions	MYC	Genetic interactions	0.46
LRP6	Genetic interactions	DVL1	Genetic interactions	0.57
LRP6	Genetic interactions	LEF1	Genetic interactions	0.66
DVL1	Genetic interactions	WNT3A	Genetic interactions	0.37
DVL1	Genetic interactions	CCND2	Genetic interactions	0.5
LEF1	Genetic interactions	DKK1	Genetic interactions	0.45
WNT3A	Genetic interactions	MYC	Genetic interactions	0.5
WNT3A	Genetic interactions	CCND2	Genetic interactions	0.59
WNT3A	Genetic interactions	DKK1	Genetic interactions	0.83
SFRP1	Genetic interactions	DKK1	Genetic interactions	0.68
CDK1	Regulation	CCNB1	Regulation	0.75
CDK1	Regulation	CCNA2	Regulation	0.49
CDK1	Regulation	E2F1	Regulation	0.44
CCNB1	Regulation	BUB1	Regulation	0.64
CCNB1	Regulation	CDKN1A	Regulation	0.47
CDK2	Regulation	E2F1	Regulation	0.75
CDK2	Regulation	RB1	Regulation	0.43
CDK2	Regulation	MYC	Regulation	0.7
CCNE1	Regulation	RB1	Regulation	0.81
CCNA2	Regulation	MAD2L1	Regulation	0.35
CCNA2	Regulation	E2F1	Regulation	0.33
CCNA2	Regulation	CDKN1A	Regulation	0.34
CCNA2	Regulation	DUSP6	Regulation	0.95
AURKA	Regulation	CDK4	Regulation	0.56
AURKA	Regulation	TP53	Regulation	0.75
BUB1	Regulation	E2F1	Regulation	0.56
BUB1	Regulation	AKT1	Regulation	0.54
MAD2L1	Regulation	CDKN1A	Regulation	0.49
MAD2L1	Regulation	FOXO3	Regulation	0.8
CCND1	Regulation	E2F1	Regulation	0.85
E2F1	Regulation	MTOR	Regulation	0.32
E2F1	Regulation	RHEB	Regulation	0.9
MAPK3	Regulation	BRAF	Regulation	0.69
MAPK3	Regulation	SOS1	Regulation	0.88
MAPK3	Regulation	JUN	Regulation	0.87
MAPK3	Regulation	RPTOR	Regulation	0.4
MAP2K1	Regulation	MAP2K2	Regulation	0.45
MAP2K1	Regulation	RAF1	Regulation	0.73
MAP2K1	Regulation	KRAS	Regulation	0.66
BRAF	Regulation	RAF1	Regulation	0.6
RAF1	Regulation	GRB2	Regulation	0.36
RAF1	Regulation	JUN	Regulation	0.55
RAF1	Regulation	DUSP6	Regulation	0.69
KRAS	Regulation	ELK1	Regulation	0.47
GRB2	Regulation	JUN	Regulation	0.71
SOS1	Regulation	ELK1	Regulation	0.55
ELK1	Regulation	JUN	Regulation	0.33
FOS	Regulation	FOXO3	Regulation	0.46
JUN	Regulation	DUSP6	Regulation	0.87
JUN	Regulation	PIK3CA	Regulation	0.68
JUN	Regulation	BRCA1	Regulation	0.45
JUN	Regulation	AXIN2	Regulation	0.53
JUN	Regulation	LRP6	Regulation	0.61
PIK3CA	Regulation	RICTOR	Regulation	0.98
PIK3CA	Regulation	RHEB	Regulation	0.98
PIK3CA	Regulation	GSK3B	Regulation	0.91
PIK3R1	Regulation	AKT1	Regulation	0.91
PIK3R1	Regulation	PTEN	Regulation	0.43
PIK3R1	Regulation	FOXO3	Regulation	0.48
PIK3R1	Regulation	IRS1	Regulation	0.57
AKT1	Regulation	MTOR	Regulation	0.46
AKT1	Regulation	FOXO3	Regulation	0.34
AKT2	Regulation	TSC1	Regulation	0.58
AKT2	Regulation	TSC2	Regulation	0.8
PTEN	Regulation	FOXO3	Regulation	1.0
PDK1	Regulation	FOXO3	Regulation	0.8
PDK1	Regulation	IRS1	Regulation	0.66
PDK1	Regulation	TP53	Regulation	0.73
MTOR	Regulation	RHEB	Regulation	0.95
MTOR	Regulation	IRS1	Regulation	0.77
RPTOR	Regulation	RICTOR	Regulation	0.86
RPTOR	Regulation	FOXO3	Regulation	0.84
RPTOR	Regulation	IRS1	Regulation	0.96
RPTOR	Regulation	TCF7L2	Regulation	0.41
RICTOR	Regulation	TSC1	Regulation	0.74
RICTOR	Regulation	TSC2	Regulation	0.76
RICTOR	Regulation	RHEB	Regulation	0.44
TSC1	Regulation	TSC2	Regulation	0.38
TSC1	Regulation	RHEB	Regulation	0.7
RHEB	Regulation	FOXO3	Regulation	0.77
RHEB	Regulation	IRS1	Regulation	0.41
RHEB	Regulation	BID	Regulation	0.66
FOXO3	Regulation	GSK3B	Regulation	0.51
FOXO3	Regulation	BAX	Regulation	0.44
GSK3B	Regulation	IRS1	Regulation	0.79
BRCA1	Regulation	ATM	Regulation	0.46
BRCA1	Regulation	ATR	Regulation	0.38
BRCA1	Regulation	CHEK1	Regulation	0.52
BRCA1	Regulation	CHEK2	Regulation	0.51
BRCA1	Regulation	MRE11	Regulation	0.81
BRCA1	Regulation	TP53	Regulation	0.92
BRCA2	Regulation	ATM	Regulation	0.78
BRCA2	Regulation	ATR	Regulation	0.48
BRCA2	Regulation	CHEK2	Regulation	0.53
BRCA2	Regulation	PARP1	Regulation	0.83
BRCA2	Regulation	RAD50	Regulation	0.59
ATM	Regulation	CHEK1	Regulation	0.44
ATM	Regulation	H2AX	Regulation	0.61
ATR	Regulation	CHEK2	Regulation	0.51
CHEK1	Regulation	CHEK2	Regulation	0.46
CHEK1	Regulation	H2AX	Regulation	0.43
CHEK1	Regulation	MYC	Regulation	0.76
CHEK2	Regulation	MRE11	Regulation	0.9
TP53BP1	Regulation	MDC1	Regulation	0.77
TP53BP1	Regulation	MYC	Regulation	0.66
MDC1	Regulation	PARP1	Regulation	0.44
MDC1	Regulation	RAD50	Regulation	0.41
MRE11	Regulation	RAD50	Regulation	0.69
TP53	Regulation	BAX	Regulation	0.96
TP53	Regulation	BCL2	Regulation	0.8
TP53	Regulation	CASP8	Regulation	1.0
TP53	Regulation	CASP9	Regulation	0.33
TP53	Regulation	APAF1	Regulation	0.68
TP53	Regulation	BID	Regulation	0.59
TP53	Regulation	AXIN2	Regulation	0.92
MDM2	Regulation	CASP8	Regulation	0.7
BAX	Regulation	CASP8	Regulation	0.57
BAX	Regulation	CASP9	Regulation	0.34
BAX	Regulation	CYCS	Regulation	0.46
BAK1	Regulation	BCL2L1	Regulation	0.87
BAK1	Regulation	CASP3	Regulation	0.66
BAK1	Regulation	CASP8	Regulation	0.68
BAK1	Regulation	CASP9	Regulation	0.97
BAK1	Regulation	FAS	Regulation	0.51
BCL2	Regulation	CASP8	Regulation	0.31
BCL2	Regulation	CASP9	Regulation	0.86
BCL2	Regulation	CYCS	Regulation	0.53
BCL2L1	Regulation	MCL1	Regulation	0.73
BCL2L1	Regulation	CASP8	Regulation	0.36
MCL1	Regulation	APAF1	Regulation	0.89
MCL1	Regulation	FAS	Regulation	0.58
MCL1	Regulation	AXIN2	Regulation	0.57
CASP3	Regulation	BID	Regulation	0.56
CASP3	Regulation	TCF7L2	Regulation	0.52
CASP8	Regulation	APAF1	Regulation	0.57
CASP8	Regulation	BID	Regulation	0.94
BID	Regulation	MYC	Regulation	0.87
BID	Regulation	SFRP1	Regulation	0.46
CTNNB1	Regulation	AXIN1	Regulation	0.36
CTNNB1	Regulation	TCF7L2	Regulation	0.36
CTNNB1	Regulation	CCND2	Regulation	0.61
CTNNB1	Regulation	SFRP1	Regulation	0.45
APC	Regulation	FZD1	Regulation	0.43
APC	Regulation	DVL1	Regulation	0.3
APC	Regulation	TCF7L2	Regulation	0.68
APC	Regulation	SFRP1	Regulation	0.4
AXIN1	Regulation	MYC	Regulation	0.32
AXIN2	Regulation	DVL1	Regulation	0.3
AXIN2	Regulation	TCF7L2	Regulation	0.86
AXIN2	Regulation	MYC	Regulation	0.64
AXIN2	Regulation	SFRP1	Regulation	0.61
GSK3A	Regulation	TCF7L2	Regulation	0.94
GSK3A	Regulation	CCND2	Regulation	0.76
GSK3A	Regulation	SFRP1	Regulation	0.62
GSK3A	Regulation	DKK1	Regulation	0.59
FZD1	Regulation	DKK1	Regulation	0.65
DVL1	Regulation	MYC	Regulation	0.44
TCF7L2	Regulation	LEF1	Regulation	0.39
TCF7L2	Regulation	SFRP1	Regulation	0.57
LEF1	Regulation	CCND2	Regulation	0.35
CDK1	Co-expression	CDK1	Protein interactions	1.0
CCNA2	Co-expression	CCNA2	Protein interactions	1.0
AURKA	Co-expression	AURKA	Protein interactions	1.0
BUB1	Co-expression	BUB1	Protein interactions	1.0
CDC20	Co-expression	CDC20	Protein interactions	1.0
CCND1	Co-expression	CCND1	Protein interactions	1.0
E2F1	Co-expression	E2F1	Protein interactions	1.0
RB1	Co-expression	RB1	Protein interactions	1.0
CDKN1A	Co-expression	CDKN1A	Protein interactions	1.0
KRAS	Co-expression	KRAS	Protein interactions	1.0
HRAS	Co-expression	HRAS	Protein interactions	1.0
EGFR	Co-expression	EGFR	Protein interactions	1.0
PTEN	Co-expression	PTEN	Protein interactions	1.0
RPTOR	Co-expression	RPTOR	Protein interactions	1.0
TSC1	Co-expression	TSC1	Protein interactions	1.0
RHEB	Co-expression	RHEB	Protein interactions	1.0
GSK3B	Co-expression	GSK3B	Protein interactions	1.0
RAD51	Co-expression	RAD51	Protein interactions	1.0
ATR	Co-expression	ATR	Protein interactions	1.0
CHEK2	Co-expression	CHEK2	Protein interactions	1.0
TP53BP1	Co-expression	TP53BP1	Protein interactions	1.0
H2AX	Co-expression	H2AX	Protein interactions	1.0
MRE11	Co-expression	MRE11	Protein interactions	1.0
RAD50	Co-expression	RAD50	Protein interactions	1.0
TP53	Co-expression	TP53	Protein interactions	1.0
MDM2	Co-expression	MDM2	Protein interactions	1.0
BAX	Co-expression	BAX	Protein interactions	1.0
BAK1	Co-expression	BAK1	Protein interactions	1.0
BCL2	Co-expression	BCL2	Protein interactions	1.0
FAS	Co-expression	FAS	Protein interactions	1.0
CTNNB1	Co-expression	CTNNB1	Protein interactions	1.0
LEF1	Co-expression	LEF1	Protein interactions	1.0
SFRP1	Co-expression	SFRP1	Protein interactions	1.0
DKK1	Co-expression	DKK1	Protein interactions	1.0
CDK1	Protein interactions	CDK1	Genetic interactions	1.0
AURKA	Protein interactions	AURKA	Genetic interactions	1.0
CDC20	Protein interactions	CDC20	Genetic interactions	1.0
CCND1	Protein interactions	CCND1	Genetic interactions	1.0
E2F1	Protein interactions	E2F1	Genetic interactions	1.0
RB1	Protein interactions	RB1	Genetic interactions	1.0
CDKN1A	Protein interactions	CDKN1A	Genetic interactions	1.0
RAF1	Protein interactions	RAF1	Genetic interactions	1.0
KRAS	Protein interactions	KRAS	Genetic interactions	1.0
EGFR	Protein interactions	EGFR	Genetic interactions	1.0
PTEN	Protein interactions	PTEN	Genetic interactions	1.0
RPTOR	Protein interactions	RPTOR	Genetic interactions	1.0
TSC1	Protein interactions	TSC1	Genetic interactions	1.0
RHEB	Protein interactions	RHEB	Genetic interactions	1.0
GSK3B	Protein interactions	GSK3B	Genetic interactions	1.0
RAD51	Protein interactions	RAD51	Genetic interactions	1.0
CHEK2	Protein interactions	CHEK2	Genetic interactions	1.0
TP53BP1	Protein interactions	TP53BP1	Genetic interactions	1.0
MRE11	Protein interactions	MRE11	Genetic interactions	1.0
MDM2	Protein interactions	MDM2	Genetic interactions	1.0
BAX	Protein interactions	BAX	Genetic interactions	1.0
BAK1	Protein interactions	BAK1	Genetic interactions	1.0
BCL2	Protein interactions	BCL2	Genetic interactions	1.0
CTNNB1	Protein interactions	CTNNB1	Genetic interactions	1.0
LEF1	Protein interactions	LEF1	Genetic interactions	1.0
SFRP1	Protein interactions	SFRP1	Genetic interactions	1.0
DKK1	Protein interactions	DKK1	Genetic interactions	1.0
CDK1	Genetic interactions	CDK1	Regulation	1.0
AURKA	Genetic interactions	AURKA	Regulation	1.0
CCND1	Genetic interactions	CCND1	Regulation	1.0
E2F1	Genetic interactions	E2F1	Regulation	1.0
RB1	Genetic interactions	RB1	Regulation	1.0
CDKN1A	Genetic interactions	CDKN1A	Regulation	1.0
RAF1	Genetic interactions	RAF1	Regulation	1.0
KRAS	Genetic interactions	KRAS	Regulation	1.0
PTEN	Genetic interactions	PTEN	Regulation	1.0
RPTOR	Genetic interactions	RPTOR	Regulation	1.0
TSC1	Genetic interactions	TSC1	Regulation	1.0
RHEB	Genetic interactions	RHEB	Regulation	1.0
GSK3B	Genetic interactions	GSK3B	Regulation	1.0
BRCA1	Genetic interactions	BRCA1	Regulation	1.0
CHEK2	Genetic interactions	CHEK2	Regulation	1.0
TP53BP1	Genetic interactions	TP53BP1	Regulation	1.0
MRE11	Genetic interactions	MRE11	Regulation	1.0
MDM2	Genetic interactions	MDM2	Regulation	1.0
BAX	Genetic interactions	BAX	Regulation	1.0
BAK1	Genetic interactions	BAK1	Regulation	1.0
BCL2	Genetic interactions	BCL2	Regulation	1.0
CTNNB1	Genetic interactions	CTNNB1	Regulation	1.0
TCF7L2	Genetic interactions	TCF7L2	Regulation	1.0
LEF1	Genetic interactions	LEF1	Regulation	1.0
SFRP1	Genetic interactions	SFRP1	Regulation	1.0
DKK1	Genetic interactions	DKK1	Regulation	1.0
