## Supplementary material for "Arena3D 3.0: a web server for exploring, analyzing, annotating and sharing multilayered networks in 3D": synthetic_multiplex_nodes.tsv

Node	Layer	Description	Annotation
AKT1	Co-expression	AKT1, pi3k-akt signaling module (synthetic)	PI3K-AKT signaling
AKT2	Co-expression	AKT2, pi3k-akt signaling module (synthetic)	PI3K-AKT signaling
APAF1	Co-expression	APAF1, apoptosis module (synthetic)	Apoptosis
APC	Co-expression	APC, wnt signaling module (synthetic)	Wnt signaling
ATM	Co-expression	ATM, dna repair module (synthetic)	DNA repair
ATR	Co-expression	ATR, dna repair module (synthetic)	DNA repair
AURKA	Co-expression	AURKA, cell cycle module (synthetic)	Cell cycle
AXIN1	Co-expression	AXIN1, wnt signaling module (synthetic)	Wnt signaling
AXIN2	Co-expression	AXIN2, wnt signaling module (synthetic)	Wnt signaling
BAK1	Co-expression	BAK1, apoptosis module (synthetic)	Apoptosis
BAX	Co-expression	BAX, apoptosis module (synthetic)	Apoptosis
BCL2	Co-expression	BCL2, apoptosis module (synthetic)	Apoptosis
BCL2L1	Co-expression	BCL2L1, apoptosis module (synthetic)	Apoptosis
BID	Co-expression	BID, apoptosis module (synthetic)	Apoptosis
BRAF	Co-expression	BRAF, mapk signaling module (synthetic)	MAPK signaling
BRCA1	Co-expression	BRCA1, dna repair module (synthetic)	DNA repair
BRCA2	Co-expression	BRCA2, dna repair module (synthetic)	DNA repair
BUB1	Co-expression	BUB1, cell cycle module (synthetic)	Cell cycle
CASP8	Co-expression	CASP8, apoptosis module (synthetic)	Apoptosis
CASP9	Co-expression	CASP9, apoptosis module (synthetic)	Apoptosis
CCNA2	Co-expression	CCNA2, cell cycle module (synthetic)	Cell cycle
CCNB1	Co-expression	CCNB1, cell cycle module (synthetic)	Cell cycle
CCND1	Co-expression	CCND1, cell cycle module (synthetic)	Cell cycle
CCND2	Co-expression	CCND2, wnt signaling module (synthetic)	Wnt signaling
CCNE1	Co-expression	CCNE1, cell cycle module (synthetic)	Cell cycle
CDC20	Co-expression	CDC20, cell cycle module (synthetic)	Cell cycle
CDK1	Co-expression	CDK1, cell cycle module (synthetic)	Cell cycle
CDK2	Co-expression	CDK2, cell cycle module (synthetic)	Cell cycle
CDK4	Co-expression	CDK4, cell cycle module (synthetic)	Cell cycle
CDKN1A	Co-expression	CDKN1A, cell cycle module (synthetic)	Cell cycle
CHEK2	Co-expression	CHEK2, dna repair module (synthetic)	DNA repair
CTNNB1	Co-expression	CTNNB1, wnt signaling module (synthetic)	Wnt signaling
CYCS	Co-expression	CYCS, apoptosis module (synthetic)	Apoptosis
DKK1	Co-expression	DKK1, wnt signaling module (synthetic)	Wnt signaling
DUSP6	Co-expression	DUSP6, mapk signaling module (synthetic)	MAPK signaling
DVL1	Co-expression	DVL1, wnt signaling module (synthetic)	Wnt signaling
E2F1	Co-expression	E2F1, cell cycle module (synthetic)	Cell cycle
EGFR	Co-expression	EGFR, mapk signaling module (synthetic)	MAPK signaling
ELK1	Co-expression	ELK1, mapk signaling module (synthetic)	MAPK signaling
FAS	Co-expression	FAS, apoptosis module (synthetic)	Apoptosis
FOS	Co-expression	FOS, mapk signaling module (synthetic)	MAPK signaling
FOXO3	Co-expression	FOXO3, pi3k-akt signaling module (synthetic)	PI3K-AKT signaling
FZD1	Co-expression	FZD1, wnt signaling module (synthetic)	Wnt signaling
GRB2	Co-expression	GRB2, mapk signaling module (synthetic)	MAPK signaling
GSK3A	Co-expression	GSK3A, wnt signaling module (synthetic)	Wnt signaling
GSK3B	Co-expression	GSK3B, pi3k-akt signaling module (synthetic)	PI3K-AKT signaling
H2AX	Co-expression	H2AX, dna repair module (synthetic)	DNA repair
HRAS	Co-expression	HRAS, mapk signaling module (synthetic)	MAPK signaling
IRS1	Co-expression	IRS1, pi3k-akt signaling module (synthetic)	PI3K-AKT signaling
JUN	Co-expression	JUN, mapk signaling module (synthetic)	MAPK signaling
KRAS	Co-expression	KRAS, mapk signaling module (synthetic)	MAPK signaling
LEF1	Co-expression	LEF1, wnt signaling module (synthetic)	Wnt signaling
LRP6	Co-expression	LRP6, wnt signaling module (synthetic)	Wnt signaling
MAD2L1	Co-expression	MAD2L1, cell cycle module (synthetic)	Cell cycle
MAP2K2	Co-expression	MAP2K2, mapk signaling module (synthetic)	MAPK signaling
MAPK1	Co-expression	MAPK1, mapk signaling module (synthetic)	MAPK signaling
MAPK3	Co-expression	MAPK3, mapk signaling module (synthetic)	MAPK signaling
MCL1	Co-expression	MCL1, apoptosis module (synthetic)	Apoptosis
MDC1	Co-expression	MDC1, dna repair module (synthetic)	DNA repair
MDM2	Co-expression	MDM2, apoptosis module (synthetic)	Apoptosis
MRE11	Co-expression	MRE11, dna repair module (synthetic)	DNA repair
MTOR	Co-expression	MTOR, pi3k-akt signaling module (synthetic)	PI3K-AKT signaling
MYC	Co-expression	MYC, wnt signaling module (synthetic)	Wnt signaling
NBN	Co-expression	NBN, dna repair module (synthetic)	DNA repair
PARP1	Co-expression	PARP1, dna repair module (synthetic)	DNA repair
PDK1	Co-expression	PDK1, pi3k-akt signaling module (synthetic)	PI3K-AKT signaling
PIK3CA	Co-expression	PIK3CA, pi3k-akt signaling module (synthetic)	PI3K-AKT signaling
PIK3R1	Co-expression	PIK3R1, pi3k-akt signaling module (synthetic)	PI3K-AKT signaling
PLK1	Co-expression	PLK1, cell cycle module (synthetic)	Cell cycle
PTEN	Co-expression	PTEN, pi3k-akt signaling module (synthetic)	PI3K-AKT signaling
RAD50	Co-expression	RAD50, dna repair module (synthetic)	DNA repair
RAD51	Co-expression	RAD51, dna repair module (synthetic)	DNA repair
RB1	Co-expression	RB1, cell cycle module (synthetic)	Cell cycle
RHEB	Co-expression	RHEB, pi3k-akt signaling module (synthetic)	PI3K-AKT signaling
RICTOR	Co-expression	RICTOR, pi3k-akt signaling module (synthetic)	PI3K-AKT signaling
RPTOR	Co-expression	RPTOR, pi3k-akt signaling module (synthetic)	PI3K-AKT signaling
SFRP1	Co-expression	SFRP1, wnt signaling module (synthetic)	Wnt signaling
SOS1	Co-expression	SOS1, mapk signaling module (synthetic)	MAPK signaling
TCF7L2	Co-expression	TCF7L2, wnt signaling module (synthetic)	Wnt signaling
TP53	Co-expression	TP53, apoptosis module (synthetic)	Apoptosis
TP53BP1	Co-expression	TP53BP1, dna repair module (synthetic)	DNA repair
TSC1	Co-expression	TSC1, pi3k-akt signaling module (synthetic)	PI3K-AKT signaling
TSC2	Co-expression	TSC2, pi3k-akt signaling module (synthetic)	PI3K-AKT signaling
WNT3A	Co-expression	WNT3A, wnt signaling module (synthetic)	Wnt signaling
XRCC1	Co-expression	XRCC1, dna repair module (synthetic)	DNA repair
AKT1	Protein interactions	AKT1, pi3k-akt signaling module (synthetic)	PI3K-AKT signaling
AKT2	Protein interactions	AKT2, pi3k-akt signaling module (synthetic)	PI3K-AKT signaling
APC	Protein interactions	APC, wnt signaling module (synthetic)	Wnt signaling
ATM	Protein interactions	ATM, dna repair module (synthetic)	DNA repair
ATR	Protein interactions	ATR, dna repair module (synthetic)	DNA repair
AURKA	Protein interactions	AURKA, cell cycle module (synthetic)	Cell cycle
AXIN1	Protein interactions	AXIN1, wnt signaling module (synthetic)	Wnt signaling
BAK1	Protein interactions	BAK1, apoptosis module (synthetic)	Apoptosis
BAX	Protein interactions	BAX, apoptosis module (synthetic)	Apoptosis
BCL2	Protein interactions	BCL2, apoptosis module (synthetic)	Apoptosis
BID	Protein interactions	BID, apoptosis module (synthetic)	Apoptosis
BRAF	Protein interactions	BRAF, mapk signaling module (synthetic)	MAPK signaling
BRCA2	Protein interactions	BRCA2, dna repair module (synthetic)	DNA repair
BUB1	Protein interactions	BUB1, cell cycle module (synthetic)	Cell cycle
CASP8	Protein interactions	CASP8, apoptosis module (synthetic)	Apoptosis
CASP9	Protein interactions	CASP9, apoptosis module (synthetic)	Apoptosis
CCNA2	Protein interactions	CCNA2, cell cycle module (synthetic)	Cell cycle
CCNB1	Protein interactions	CCNB1, cell cycle module (synthetic)	Cell cycle
CCND1	Protein interactions	CCND1, cell cycle module (synthetic)	Cell cycle
CCND2	Protein interactions	CCND2, wnt signaling module (synthetic)	Wnt signaling
CCNE1	Protein interactions	CCNE1, cell cycle module (synthetic)	Cell cycle
CDC20	Protein interactions	CDC20, cell cycle module (synthetic)	Cell cycle
CDK1	Protein interactions	CDK1, cell cycle module (synthetic)	Cell cycle
CDK2	Protein interactions	CDK2, cell cycle module (synthetic)	Cell cycle
CDK4	Protein interactions	CDK4, cell cycle module (synthetic)	Cell cycle
CDKN1A	Protein interactions	CDKN1A, cell cycle module (synthetic)	Cell cycle
CHEK1	Protein interactions	CHEK1, dna repair module (synthetic)	DNA repair
CHEK2	Protein interactions	CHEK2, dna repair module (synthetic)	DNA repair
CTNNB1	Protein interactions	CTNNB1, wnt signaling module (synthetic)	Wnt signaling
CYCS	Protein interactions	CYCS, apoptosis module (synthetic)	Apoptosis
DKK1	Protein interactions	DKK1, wnt signaling module (synthetic)	Wnt signaling
DVL1	Protein interactions	DVL1, wnt signaling module (synthetic)	Wnt signaling
E2F1	Protein interactions	E2F1, cell cycle module (synthetic)	Cell cycle
EGFR	Protein interactions	EGFR, mapk signaling module (synthetic)	MAPK signaling
ELK1	Protein interactions	ELK1, mapk signaling module (synthetic)	MAPK signaling
FAS	Protein interactions	FAS, apoptosis module (synthetic)	Apoptosis
FOS	Protein interactions	FOS, mapk signaling module (synthetic)	MAPK signaling
FZD1	Protein interactions	FZD1, wnt signaling module (synthetic)	Wnt signaling
GRB2	Protein interactions	GRB2, mapk signaling module (synthetic)	MAPK signaling
GSK3B	Protein interactions	GSK3B, pi3k-akt signaling module (synthetic)	PI3K-AKT signaling
H2AX	Protein interactions	H2AX, dna repair module (synthetic)	DNA repair
HRAS	Protein interactions	HRAS, mapk signaling module (synthetic)	MAPK signaling
IRS1	Protein interactions	IRS1, pi3k-akt signaling module (synthetic)	PI3K-AKT signaling
JUN	Protein interactions	JUN, mapk signaling module (synthetic)	MAPK signaling
KRAS	Protein interactions	KRAS, mapk signaling module (synthetic)	MAPK signaling
LEF1	Protein interactions	LEF1, wnt signaling module (synthetic)	Wnt signaling
LRP6	Protein interactions	LRP6, wnt signaling module (synthetic)	Wnt signaling
MAD2L1	Protein interactions	MAD2L1, cell cycle module (synthetic)	Cell cycle
MAP2K1	Protein interactions	MAP2K1, mapk signaling module (synthetic)	MAPK signaling
MAP2K2	Protein interactions	MAP2K2, mapk signaling module (synthetic)	MAPK signaling
MAPK1	Protein interactions	MAPK1, mapk signaling module (synthetic)	MAPK signaling
MCL1	Protein interactions	MCL1, apoptosis module (synthetic)	Apoptosis
MDC1	Protein interactions	MDC1, dna repair module (synthetic)	DNA repair
MDM2	Protein interactions	MDM2, apoptosis module (synthetic)	Apoptosis
MRE11	Protein interactions	MRE11, dna repair module (synthetic)	DNA repair
MTOR	Protein interactions	MTOR, pi3k-akt signaling module (synthetic)	PI3K-AKT signaling
MYC	Protein interactions	MYC, wnt signaling module (synthetic)	Wnt signaling
NBN	Protein interactions	NBN, dna repair module (synthetic)	DNA repair
PARP1	Protein interactions	PARP1, dna repair module (synthetic)	DNA repair
PDK1	Protein interactions	PDK1, pi3k-akt signaling module (synthetic)	PI3K-AKT signaling
PIK3CA	Protein interactions	PIK3CA, pi3k-akt signaling module (synthetic)	PI3K-AKT signaling
PIK3R1	Protein interactions	PIK3R1, pi3k-akt signaling module (synthetic)	PI3K-AKT signaling
PLK1	Protein interactions	PLK1, cell cycle module (synthetic)	Cell cycle
PTEN	Protein interactions	PTEN, pi3k-akt signaling module (synthetic)	PI3K-AKT signaling
RAD50	Protein interactions	RAD50, dna repair module (synthetic)	DNA repair
RAD51	Protein interactions	RAD51, dna repair module (synthetic)	DNA repair
RAF1	Protein interactions	RAF1, mapk signaling module (synthetic)	MAPK signaling
RB1	Protein interactions	RB1, cell cycle module (synthetic)	Cell cycle
RHEB	Protein interactions	RHEB, pi3k-akt signaling module (synthetic)	PI3K-AKT signaling
RICTOR	Protein interactions	RICTOR, pi3k-akt signaling module (synthetic)	PI3K-AKT signaling
RPTOR	Protein interactions	RPTOR, pi3k-akt signaling module (synthetic)	PI3K-AKT signaling
SFRP1	Protein interactions	SFRP1, wnt signaling module (synthetic)	Wnt signaling
SOS1	Protein interactions	SOS1, mapk signaling module (synthetic)	MAPK signaling
TP53	Protein interactions	TP53, apoptosis module (synthetic)	Apoptosis
TP53BP1	Protein interactions	TP53BP1, dna repair module (synthetic)	DNA repair
TSC1	Protein interactions	TSC1, pi3k-akt signaling module (synthetic)	PI3K-AKT signaling
TSC2	Protein interactions	TSC2, pi3k-akt signaling module (synthetic)	PI3K-AKT signaling
WNT3A	Protein interactions	WNT3A, wnt signaling module (synthetic)	Wnt signaling
XIAP	Protein interactions	XIAP, apoptosis module (synthetic)	Apoptosis
AKT1	Genetic interactions	AKT1, pi3k-akt signaling module (synthetic)	PI3K-AKT signaling
AKT2	Genetic interactions	AKT2, pi3k-akt signaling module (synthetic)	PI3K-AKT signaling
APAF1	Genetic interactions	APAF1, apoptosis module (synthetic)	Apoptosis
APC	Genetic interactions	APC, wnt signaling module (synthetic)	Wnt signaling
ATM	Genetic interactions	ATM, dna repair module (synthetic)	DNA repair
AURKA	Genetic interactions	AURKA, cell cycle module (synthetic)	Cell cycle
AXIN1	Genetic interactions	AXIN1, wnt signaling module (synthetic)	Wnt signaling
AXIN2	Genetic interactions	AXIN2, wnt signaling module (synthetic)	Wnt signaling
BAK1	Genetic interactions	BAK1, apoptosis module (synthetic)	Apoptosis
BAX	Genetic interactions	BAX, apoptosis module (synthetic)	Apoptosis
BCL2	Genetic interactions	BCL2, apoptosis module (synthetic)	Apoptosis
BCL2L1	Genetic interactions	BCL2L1, apoptosis module (synthetic)	Apoptosis
BID	Genetic interactions	BID, apoptosis module (synthetic)	Apoptosis
BRAF	Genetic interactions	BRAF, mapk signaling module (synthetic)	MAPK signaling
BRCA1	Genetic interactions	BRCA1, dna repair module (synthetic)	DNA repair
BRCA2	Genetic interactions	BRCA2, dna repair module (synthetic)	DNA repair
CASP3	Genetic interactions	CASP3, apoptosis module (synthetic)	Apoptosis
CASP8	Genetic interactions	CASP8, apoptosis module (synthetic)	Apoptosis
CASP9	Genetic interactions	CASP9, apoptosis module (synthetic)	Apoptosis
CCNB1	Genetic interactions	CCNB1, cell cycle module (synthetic)	Cell cycle
CCND1	Genetic interactions	CCND1, cell cycle module (synthetic)	Cell cycle
CCND2	Genetic interactions	CCND2, wnt signaling module (synthetic)	Wnt signaling
CDC20	Genetic interactions	CDC20, cell cycle module (synthetic)	Cell cycle
CDK1	Genetic interactions	CDK1, cell cycle module (synthetic)	Cell cycle
CDK2	Genetic interactions	CDK2, cell cycle module (synthetic)	Cell cycle
CDK4	Genetic interactions	CDK4, cell cycle module (synthetic)	Cell cycle
CDKN1A	Genetic interactions	CDKN1A, cell cycle module (synthetic)	Cell cycle
CHEK1	Genetic interactions	CHEK1, dna repair module (synthetic)	DNA repair
CHEK2	Genetic interactions	CHEK2, dna repair module (synthetic)	DNA repair
CTNNB1	Genetic interactions	CTNNB1, wnt signaling module (synthetic)	Wnt signaling
CYCS	Genetic interactions	CYCS, apoptosis module (synthetic)	Apoptosis
DKK1	Genetic interactions	DKK1, wnt signaling module (synthetic)	Wnt signaling
DUSP6	Genetic interactions	DUSP6, mapk signaling module (synthetic)	MAPK signaling
DVL1	Genetic interactions	DVL1, wnt signaling module (synthetic)	Wnt signaling
E2F1	Genetic interactions	E2F1, cell cycle module (synthetic)	Cell cycle
EGFR	Genetic interactions	EGFR, mapk signaling module (synthetic)	MAPK signaling
ELK1	Genetic interactions	ELK1, mapk signaling module (synthetic)	MAPK signaling
FOS	Genetic interactions	FOS, mapk signaling module (synthetic)	MAPK signaling
FOXO3	Genetic interactions	FOXO3, pi3k-akt signaling module (synthetic)	PI3K-AKT signaling
FZD1	Genetic interactions	FZD1, wnt signaling module (synthetic)	Wnt signaling
GRB2	Genetic interactions	GRB2, mapk signaling module (synthetic)	MAPK signaling
GSK3B	Genetic interactions	GSK3B, pi3k-akt signaling module (synthetic)	PI3K-AKT signaling
IRS1	Genetic interactions	IRS1, pi3k-akt signaling module (synthetic)	PI3K-AKT signaling
JUN	Genetic interactions	JUN, mapk signaling module (synthetic)	MAPK signaling
KRAS	Genetic interactions	KRAS, mapk signaling module (synthetic)	MAPK signaling
LEF1	Genetic interactions	LEF1, wnt signaling module (synthetic)	Wnt signaling
LRP6	Genetic interactions	LRP6, wnt signaling module (synthetic)	Wnt signaling
MAD2L1	Genetic interactions	MAD2L1, cell cycle module (synthetic)	Cell cycle
MAP2K1	Genetic interactions	MAP2K1, mapk signaling module (synthetic)	MAPK signaling
MAP2K2	Genetic interactions	MAP2K2, mapk signaling module (synthetic)	MAPK signaling
MAPK1	Genetic interactions	MAPK1, mapk signaling module (synthetic)	MAPK signaling
MAPK3	Genetic interactions	MAPK3, mapk signaling module (synthetic)	MAPK signaling
MCL1	Genetic interactions	MCL1, apoptosis module (synthetic)	Apoptosis
MDM2	Genetic interactions	MDM2, apoptosis module (synthetic)	Apoptosis
MRE11	Genetic interactions	MRE11, dna repair module (synthetic)	DNA repair
MTOR	Genetic interactions	MTOR, pi3k-akt signaling module (synthetic)	PI3K-AKT signaling
MYC	Genetic interactions	MYC, wnt signaling module (synthetic)	Wnt signaling
NBN	Genetic interactions	NBN, dna repair module (synthetic)	DNA repair
PARP1	Genetic interactions	PARP1, dna repair module (synthetic)	DNA repair
PDK1	Genetic interactions	PDK1, pi3k-akt signaling module (synthetic)	PI3K-AKT signaling
PIK3CA	Genetic interactions	PIK3CA, pi3k-akt signaling module (synthetic)	PI3K-AKT signaling
PTEN	Genetic interactions	PTEN, pi3k-akt signaling module (synthetic)	PI3K-AKT signaling
RAD51	Genetic interactions	RAD51, dna repair module (synthetic)	DNA repair
RAF1	Genetic interactions	RAF1, mapk signaling module (synthetic)	MAPK signaling
RB1	Genetic interactions	RB1, cell cycle module (synthetic)	Cell cycle
RHEB	Genetic interactions	RHEB, pi3k-akt signaling module (synthetic)	PI3K-AKT signaling
RICTOR	Genetic interactions	RICTOR, pi3k-akt signaling module (synthetic)	PI3K-AKT signaling
RPTOR	Genetic interactions	RPTOR, pi3k-akt signaling module (synthetic)	PI3K-AKT signaling
SFRP1	Genetic interactions	SFRP1, wnt signaling module (synthetic)	Wnt signaling
SOS1	Genetic interactions	SOS1, mapk signaling module (synthetic)	MAPK signaling
TCF7L2	Genetic interactions	TCF7L2, wnt signaling module (synthetic)	Wnt signaling
TP53BP1	Genetic interactions	TP53BP1, dna repair module (synthetic)	DNA repair
TSC1	Genetic interactions	TSC1, pi3k-akt signaling module (synthetic)	PI3K-AKT signaling
TSC2	Genetic interactions	TSC2, pi3k-akt signaling module (synthetic)	PI3K-AKT signaling
WNT3A	Genetic interactions	WNT3A, wnt signaling module (synthetic)	Wnt signaling
XRCC1	Genetic interactions	XRCC1, dna repair module (synthetic)	DNA repair
AKT1	Regulation	AKT1, pi3k-akt signaling module (synthetic)	PI3K-AKT signaling
AKT2	Regulation	AKT2, pi3k-akt signaling module (synthetic)	PI3K-AKT signaling
APAF1	Regulation	APAF1, apoptosis module (synthetic)	Apoptosis
APC	Regulation	APC, wnt signaling module (synthetic)	Wnt signaling
ATM	Regulation	ATM, dna repair module (synthetic)	DNA repair
ATR	Regulation	ATR, dna repair module (synthetic)	DNA repair
AURKA	Regulation	AURKA, cell cycle module (synthetic)	Cell cycle
AXIN1	Regulation	AXIN1, wnt signaling module (synthetic)	Wnt signaling
AXIN2	Regulation	AXIN2, wnt signaling module (synthetic)	Wnt signaling
BAK1	Regulation	BAK1, apoptosis module (synthetic)	Apoptosis
BAX	Regulation	BAX, apoptosis module (synthetic)	Apoptosis
BCL2	Regulation	BCL2, apoptosis module (synthetic)	Apoptosis
BCL2L1	Regulation	BCL2L1, apoptosis module (synthetic)	Apoptosis
BID	Regulation	BID, apoptosis module (synthetic)	Apoptosis
BRAF	Regulation	BRAF, mapk signaling module (synthetic)	MAPK signaling
BRCA1	Regulation	BRCA1, dna repair module (synthetic)	DNA repair
BRCA2	Regulation	BRCA2, dna repair module (synthetic)	DNA repair
BUB1	Regulation	BUB1, cell cycle module (synthetic)	Cell cycle
CASP3	Regulation	CASP3, apoptosis module (synthetic)	Apoptosis
CASP8	Regulation	CASP8, apoptosis module (synthetic)	Apoptosis
CASP9	Regulation	CASP9, apoptosis module (synthetic)	Apoptosis
CCNA2	Regulation	CCNA2, cell cycle module (synthetic)	Cell cycle
CCNB1	Regulation	CCNB1, cell cycle module (synthetic)	Cell cycle
CCND1	Regulation	CCND1, cell cycle module (synthetic)	Cell cycle
CCND2	Regulation	CCND2, wnt signaling module (synthetic)	Wnt signaling
CCNE1	Regulation	CCNE1, cell cycle module (synthetic)	Cell cycle
CDK1	Regulation	CDK1, cell cycle module (synthetic)	Cell cycle
CDK2	Regulation	CDK2, cell cycle module (synthetic)	Cell cycle
CDK4	Regulation	CDK4, cell cycle module (synthetic)	Cell cycle
CDKN1A	Regulation	CDKN1A, cell cycle module (synthetic)	Cell cycle
CHEK1	Regulation	CHEK1, dna repair module (synthetic)	DNA repair
CHEK2	Regulation	CHEK2, dna repair module (synthetic)	DNA repair
CTNNB1	Regulation	CTNNB1, wnt signaling module (synthetic)	Wnt signaling
CYCS	Regulation	CYCS, apoptosis module (synthetic)	Apoptosis
DKK1	Regulation	DKK1, wnt signaling module (synthetic)	Wnt signaling
DUSP6	Regulation	DUSP6, mapk signaling module (synthetic)	MAPK signaling
DVL1	Regulation	DVL1, wnt signaling module (synthetic)	Wnt signaling
E2F1	Regulation	E2F1, cell cycle module (synthetic)	Cell cycle
ELK1	Regulation	ELK1, mapk signaling module (synthetic)	MAPK signaling
FAS	Regulation	FAS, apoptosis module (synthetic)	Apoptosis
FOS	Regulation	FOS, mapk signaling module (synthetic)	MAPK signaling
FOXO3	Regulation	FOXO3, pi3k-akt signaling module (synthetic)	PI3K-AKT signaling
FZD1	Regulation	FZD1, wnt signaling module (synthetic)	Wnt signaling
GRB2	Regulation	GRB2, mapk signaling module (synthetic)	MAPK signaling
GSK3A	Regulation	GSK3A, wnt signaling module (synthetic)	Wnt signaling
GSK3B	Regulation	GSK3B, pi3k-akt signaling module (synthetic)	PI3K-AKT signaling
H2AX	Regulation	H2AX, dna repair module (synthetic)	DNA repair
IRS1	Regulation	IRS1, pi3k-akt signaling module (synthetic)	PI3K-AKT signaling
JUN	Regulation	JUN, mapk signaling module (synthetic)	MAPK signaling
KRAS	Regulation	KRAS, mapk signaling module (synthetic)	MAPK signaling
LEF1	Regulation	LEF1, wnt signaling module (synthetic)	Wnt signaling
LRP6	Regulation	LRP6, wnt signaling module (synthetic)	Wnt signaling
MAD2L1	Regulation	MAD2L1, cell cycle module (synthetic)	Cell cycle
MAP2K1	Regulation	MAP2K1, mapk signaling module (synthetic)	MAPK signaling
MAP2K2	Regulation	MAP2K2, mapk signaling module (synthetic)	MAPK signaling
MAPK3	Regulation	MAPK3, mapk signaling module (synthetic)	MAPK signaling
MCL1	Regulation	MCL1, apoptosis module (synthetic)	Apoptosis
MDC1	Regulation	MDC1, dna repair module (synthetic)	DNA repair
MDM2	Regulation	MDM2, apoptosis module (synthetic)	Apoptosis
MRE11	Regulation	MRE11, dna repair module (synthetic)	DNA repair
MTOR	Regulation	MTOR, pi3k-akt signaling module (synthetic)	PI3K-AKT signaling
MYC	Regulation	MYC, wnt signaling module (synthetic)	Wnt signaling
PARP1	Regulation	PARP1, dna repair module (synthetic)	DNA repair
PDK1	Regulation	PDK1, pi3k-akt signaling module (synthetic)	PI3K-AKT signaling
PIK3CA	Regulation	PIK3CA, pi3k-akt signaling module (synthetic)	PI3K-AKT signaling
PIK3R1	Regulation	PIK3R1, pi3k-akt signaling module (synthetic)	PI3K-AKT signaling
PTEN	Regulation	PTEN, pi3k-akt signaling module (synthetic)	PI3K-AKT signaling
RAD50	Regulation	RAD50, dna repair module (synthetic)	DNA repair
RAF1	Regulation	RAF1, mapk signaling module (synthetic)	MAPK signaling
RB1	Regulation	RB1, cell cycle module (synthetic)	Cell cycle
RHEB	Regulation	RHEB, pi3k-akt signaling module (synthetic)	PI3K-AKT signaling
RICTOR	Regulation	RICTOR, pi3k-akt signaling module (synthetic)	PI3K-AKT signaling
RPTOR	Regulation	RPTOR, pi3k-akt signaling module (synthetic)	PI3K-AKT signaling
SFRP1	Regulation	SFRP1, wnt signaling module (synthetic)	Wnt signaling
SOS1	Regulation	SOS1, mapk signaling module (synthetic)	MAPK signaling
TCF7L2	Regulation	TCF7L2, wnt signaling module (synthetic)	Wnt signaling
TP53	Regulation	TP53, apoptosis module (synthetic)	Apoptosis
TP53BP1	Regulation	TP53BP1, dna repair module (synthetic)	DNA repair
TSC1	Regulation	TSC1, pi3k-akt signaling module (synthetic)	PI3K-AKT signaling
TSC2	Regulation	TSC2, pi3k-akt signaling module (synthetic)	PI3K-AKT signaling
XIAP	Regulation	XIAP, apoptosis module (synthetic)	Apoptosis
